# Decoding the functional Fes kinase signaling network topology in a lymphocyte model

**DOI:** 10.1101/125088

**Authors:** Andreas O. Helbig, Michael Kofler, Gerald Gish, Lourdes Sriraja, Kristina Lorenzen, Monika Tucholska, Cunjie Zhang, Frederick P. Roth, Tony Pawson, Karen Colwill, Evangelia Petsalaki

## Abstract

The c-Fes protein tyrosine kinase is a proto-oncogene that can also act as a tumor suppressor. We implemented an unbiased phosphoproteomics-based analysis that establishes cognate kinase-substrate associations, and revealed that c-Fes directly phosphorylates Dok1, Ptpn18 and Sts1, facilitating recruitment of the Src inhibitory kinase Csk to these substrates. These interactions resulted in modulation of Src signaling following B-cell receptor (BCR) stimulation and subsequent alteration of the protein levels of CD19, a membrane-localized BCR co-receptor and emerging key protein affecting the development of B- and plasma cell-lymphoma. Strikingly, manipulating c-Fes expression levels drove opposing biological outcomes. Low-level exogenous c-Fes expression led to a strong increase in CD19 protein levels while high c-Fes expression abolished CD19 protein levels. Thus, we propose that a balance of c-Fes and Src signaling can regulate receptor maintenance, which may influence cellular outcome such as tumorigenesis or tumor suppression.
