## Supplemental Table 2 for "Decoding the functional Fes kinase signaling network topology in a lymphocyte model"

### Sheet: TableS2
Table S2. SELPHI correlation scores for tyrosine phosphorylation sites of substrates in column A with the tyrosine phosphorylation sites on kinases in columns B to T.
Genes	TNK2_Y347	LCK_Y394	FES_Y713	BLK_Y187	SYK_Y526	BTK_Y344	SYK_Y525	LYN_Y397	SYK_Y348_Y352	TEC_Y519	BLK_Y188	BLK_Y389	SYK_Y352	ABL2_Y439	SYK_Y323	LCK_Y192	YES1_Y426	FGR_Y412	HCK_Y411
ABL2_Y439	0	0	0	0	0	0	0	0	0	0	0	0	0	1	0	0	0	0	0
ALKBH5_Y372_S384	0	0	0	0.54583	0	0.54583	0	0	0	0	0	0	0	0	0	0	0	0	0
ARHGEF6_S640_Y644	0	0	0	0	0	0	0	0	0	0	0	0	0	-0.571991	0	0	0	0	0
ARID1A_Y229	0	0	0	0	0	0	0	0	0	0	0	0	0	0	0	0	0	0.500762	0
BLK_Y187	0	0	0	1	0	0	0	0	0	0	0.712998	0	0	0	0	0	0	0	0
BLK_Y188	0	0	0	0.712998	0	0.740045	0	0	0	0	1	0	0	0	0	0	0	0	0
BLK_Y389	0	0.585477	0.541147	0	0	0	0	0	0	0.580362	0	1	0	0	0	0	0	0	0
BTK_Y344	0	0	0	0	0	1	0	0	0	0	0.740045	0	0	0	0	0	0	0	0
CBL_Y674	0	0.512467	0	0	0	0	0	0	0	0.650117	0	0	0	0	0.565173	0	0	0	0
CDC2_Y15	0	0	0	0.673861	0	0	0	0	0	0	0	0	0	0	0	0	0	0	0
CHCHD3_Y49	0	0	0	0	0	0	0	0	0	0	0	0	0	0.540536	0	0	0	0	0
DAPP1_Y139	0	0.787575	0	0	0.559659	0	0.555552	0	0.652224	0.522964	0	0.643327	0.739731	0	0.634623	0	0	0	0
DDX20_Y756	0	0	0	0	0	0	0	0	0	0	0.65139	0	0	0	0	0	0	0	0
DOK1_Y449	0	0.589632	0.629436	0	0	0	0	0	0	0.856518	0	0.70435	0.558794	0	0	0	0	0	0
EEF2_Y443	0	0	0	0.996995	0	0	0	0	0	0	0.711495	0	0	0	0	0	0	0	0
FES_Y713	0	0	1	0	0	0	0	0.503371	0.70849	0.62581	0	0.541147	0.573518	0	0	0	0	0	0
FGR_Y412	0	0	0	0	0	0	0	0	0	0	0	0	0	0	0	0	0	1	0
G6PD_Y431	0	0	0	0.503394	0	0.503394	0	0	0	0	0.649835	0	0	0	0	0	0	0	0
GRLF1_Y1105	0	0	0	0	0	0.577187	0	0	0	0	0	0	0	0	0	0.520906	0	0	0
HCK_Y411	0	0	0	0	0	0	0	0.609785	0	0	0	0	0	0	0	0	0	0	1
HCLS1_Y198	0	0	0	0	0	0	0	0	0	0.574326	0	0	0	0	0	0	0	0	0.517787
HGS_Y216	0	0	0	0	0	0.552424	0	0	0	0	0	-0.701074	0	0	0	0	0	0	0
HIST1H2BI_Y41	0	0	0	0.739038	0	0	0	0	0	0	0.555805	0	0	0	0	0	0	0	0
HLA-B_associated_transcript_3_Y1116	0	0	0	0	0	0	0	0	0	-0.601373	0	-0.624468	0	0	0	0	0	0	0
HNRNPA1_Y347	0	0	0	0.509767	0	0.509767	0	0	0	0	0	0	0	0	0	0	0	0	0
HNRNPA3_S355_Y373	0	0	0	0	0	0	0	0	0	0	0	0	0	0	0	0	0.54583	0	0
HNRNPH3_Y296	0	0	0	0.56311	0	0.56311	0	0	0	0	0.54583	0	0	0	0	0	0	0	0
INPP5B_Y352	0	0	0	0	0	0	0	0	0	-0.558309	0	0	0	0	0	0	0	0	0
INPP5D_Y865	0	0.696355	0	0	0	0	0	0	0.507979	0.571379	0	0	0.507534	0	0	0.568748	0	0	0
ITSN2_Y553	0	0.805105	0	0	0	0	0	0	0	0.504726	0	0.515962	0.692475	0	0.55208	0.6889	0	0	0
ITSN2_Y968	0	0.787456	0	0	0	0	0	0.534544	0.626954	0.688153	0	0.604544	0.739403	0	0.593368	0	0	0	0.554252
LCK_Y192	0	0.655923	0	0	0	0	0	0	0	0	0	0	0	0	0	1	0	0	0
LCK_Y394	0	1	0	0	0.512318	0	0.505313	0.583657	0.583479	0.660279	0	0.585477	0.586872	0	0.514319	0.655923	0	0	0
LDHA_Y268	0	0	0	0	0	0.51489	0	0	0	0	0	0	0	0	0	0	0	0	0
LMO7_Y185	0	0.596268	0	0	0.815357	0	0.820491	0	0	0	0	0	0.545492	0	0	0.673148	0	0	0
LYN_Y397	0	0.583657	0.503371	0	0	0	0	1	0.68076	0.527528	0	0	0	0	0	0	0	0	0.609785
MAPK1_Y187	0	0	0.56311	0	0.527	0	0.527	0	0	0.523415	0	0	0.786067	0	0.870667	0	0	0	0
MAPK3_Y204	0	0	0	0	0	0	0	0	0	0	0	0	0.58013	0	0	0	0	0	0
MATR3_S596_Y597	0	0	0	0	0	0	0	0	0	0	0	0	0	0.529542	0	0	0	0	0
NAP1L4_Y55	0	0	0	0	0	0	0	0	0	0	0	0	0	0.588176	0	0	0	0	0
NCK1_Y105	0	0	0.547333	0	0	0	0	0	0	0.699603	0	0	0	0	0	0	0	0	0
NP_001166925.1_Y265	0	0	0	0.74305	0	0.711495	0	0	0	0	0.996995	0	0	0	0	0	0	0	0
NP_001177188.1_Y150	0.563141	0	0	0	0	0	0	0	0	0	0	0	0.530763	0	0.774072	0	0	0	0
NP_683723.2_Y196	0	0	0	0	0	0	0	0	0	0	0	0	0	0.607721	0	0	0	0.520723	0
PAG1_Y359	0	0	0	0	0	0	0	0	0	0.509139	0	0	0	0	0	0	0	0	0
PCBP2_Y182	0	0	0	0	0	0	0	0	0	0	0.516716	0	0	0	0	0	0	0	0
PIK3AP1_Y570	0	0	0	0	0	0	0	0	0	0.648119	0	0	0	0	0	0	0	0	0
PIK3AP1_Y694	0	0.629814	0.564613	0	0.570369	0	0.570369	0	0	0.618373	0	0.593063	0.618715	0	0.645937	0	0	0	0
PRKCD_Y313	0	0.563924	0	0	0	0	0	0	0	0	0	0.573083	0.810463	0	0.645772	0	0	0	0
PTPN18_Y389	0	0	0.632674	0	0	0	0	0	0	0.582753	0	0	0	0	0	0	0	0	0.606102
RNF113A_Y80_S84	0	0	0	0	0	0	0	0	0	0	0	0	0	0	0	0	-0.512544	0	0
RPLP0_Y24	0	0	0	0	0	0	0	0	0	0	0	0	0	0	0	0	0	-0.714721	0
SHANK2_Y989	0	0	0	0	0	0	0	0	0	0	0	0	0	0	0	0.77448	0	0	0
SHC1_Y428	0	0.719634	0	0	0	0	0	0	0	0.792044	0	0	0.652872	0	0	0	0	0	0
SLAMF6_Y309	0	0	0	0.565769	0	0.614395	0	0	0	0	0.812842	0	0	0	0	0	0	0	0
STAM2_Y371	0	0.702436	0	0	0	0	0	0	0	0	0	0.505878	0.633549	0	0.778161	0.652405	0	0	0
STAM2_Y374	0	0	0.533058	0	0	0	0	0	0	0.709899	0	0	0	0	0	0	0	0	0
SWAP70_Y517	0	0.683876	0.64694	0	0	0	0	0	0.540095	0.87697	0	0.660985	0.633305	0	0	0	0	0	0
SYK_Y323	0	0.514319	0	0	0	0	0	0	0	0	0	0	0.795943	0	1	0	0	0	0
SYK_Y348_Y352	0	0.583479	0.70849	0	0	0	0	0.68076	1	0	0	0	0	0	0	0	0	0	0
SYK_Y352	0	0.586872	0.573518	0	0	0	0	0	0	0	0	0	1	0	0.795943	0	0	0	0
SYK_Y525	0	0.505313	0	0	0.998851	0	1	0	0	0	0	0	0	0	0	0	0	0	0
SYK_Y526	0	0.512318	0	0	1	0	0.998851	0	0	0	0	0	0	0	0	0	0	0	0
TEC_Y519	0	0.660279	0.62581	0	0	0	0	0.527528	0	1	0	0.580362	0	0	0	0	0	0	0
THRAP3_Y873	0	0	0	0	0	0	0	0	0	0	0	0	0	0	0	-0.75747	0	0	0
TNK2_Y347	1	0	0	0	0	0	0	0	0	0	0	0	0	0	0	0	0	0	0
STS1_Y19	0	0	0.628852	0	0	0	0	0	0	0.562349	0	0	0.621797	0	0.731034	0	0	0	0
WASL_Y256	0	0	0	0	0	0.738542	0	0	0	0	0	0	0	0	0	0	0	0	0
YES1_Y426	0	0	0	0	0	0	0	0	0	0	0	0	0	0	0	0	1	0	0
