## Supplemental Table 4 for "Decoding the functional Fes kinase signaling network topology in a lymphocyte model"

### Sheet: Sheet1
	Table S4A. Layout of the 100 peptide spot array with the peptide sequence and corresponding protein indicated.
	LSEDTDYEEDEVT_ARID4B_Y795	IIFHENYNAGTFQ_CFI_Y421	ARDDTHYLLFIFD_EXOSC10_Y443	EEPEALYAAVNKK_ITSN2_Y967	DTSTFCYETAEKI_MAP1B_Y2042	GKTKEVYELLDSP_PAICS_Y22	KFKKTKYGSQEHP_RASA3_Y807	KSKRLDYVNHARR_SNUPN_Y57	DLEDELYAQKLKY_TPM3_Y262	IIQGFRYGSDIVP_XRCC5_Y316	peptidearray layout
	KPSEEEYVIRKST_ARHGEF6_Y644	QGPPEIYSDTQFP_CDV3_Y190	LQRVPSYDSFDSE_ETS1_Y283	FQNKLIYLVPEKQ_ITSN2_Y553	PPEVSGYSFEKTE_MAP1B_Y1972	VPKENDYESISDL_PAG1_Y416	AEEAPLYSKVTPR_PTPN18_Y389	RREFEVYGPIKRI_SNRNP70_Y126	PQNDDHYVMQEHR_TNK2_Y284	LKNAFDYFNNMRM_WDR44_Y546
	IKNIPEYSLSEGG_ALS2CR11_Y519	KIGEGTYGVVFKG_CDK1_Y15	DHKQGTYGGFFRD_EIF3CL_Y882	KTREKLYDFVKTE_INPP5D_Y865	NCPDELYDIMKMC_LYN_Y473	SSCNDLYATVKDF_PAG1_Y359	EDSARVYENVGLM_PTPN11_Y580	LFDDPSYVNVQNL_SHC1_Y426	EEWDPEYTPKSKK_THRAP3_Y873	ETSKLIYDFIEDQ_WAS_Y291
	NFWRKSYESSEDC_ALKBH5_Y372	EEDADSYENMDNP_CD19_531	SHNSALYSQVQKS_DOK1_Y449	KQALEQYEEVKKK_HSPC321_Y517	VIEDNEYTAREGA_LYN_Y397	DPGERLYDLNMPA_NCK1_Y105	PGHSPHYFAASSP_PSEC0245_Y1855	QMPENPYSEVGKI_SHANK2_Y610	FVLDDQYTSSSGA_TEC_Y519	NDTITIYSTINHS_UNQ6123/PRO20080_Y309
	REAMSAYNSHEEG_AGL_Y584	SSANAIYSLAARP_CBL_Y674	INKPNFYNNDFDD_DNTTIP2_Y261	VEEPSIYESVRVH_HSPC066_Y139	VFDVSHYNALLKV_LRPPRC_Y165	HSPSSHYRFRSSN_MTSS1_Y299	QDNSGTYGKIWEG_PRKCD_Y334	TQPEPIYAESTKR_SGK223_Y413	RADENFYKAQTHG_SYK_Y526	GGLKAAYNAFKAW_UNQ403/PRO740_Y720
	MGQKDSYVGDEAQ_ACTA1_Y55	FVLDDEYTSSVGS_BTK_Y551	LPSSPVYEDAASF_CTTN_Y421	ALDKIRYESLTDP_HSP90AB1_Y56	AQVDVLYSRVCKP_LP8067_Y200	NSQSTSYLPGFVP_MRPL21_Y46	SEPVGIYQGFEKK_PRKCD_Y313	REIFGLYGQTTGK_SAR1A_Y154	EVFESPYADPEEI_SYK_Y352	GRRFRVYPEGTLE_UNQ256/PRO293_Y477
	DGLTDVYNKIHMG_ACAT1_Y187	STPQSQYFLAEKH_BTK_Y344	KVTRLQYLNALLA_CNNM3_Y646	FGGGGQYFAKPRN_HNRNPA1_Y347	KAQSNPYFNGPHL_LMO7_Y185	VEKSTKYFSETLR_MEFV_Y573	RRLSEDYGVLKTD_PRDX2_Y115	HGRINPYMSSPCH_RPL17_Y139	FPSSSPYTRNWDK_SUGT1_Y283	SSAGLIYIDPSNL_UBR5_Y1746
	SINSPVYSRHSFT_ABLIM1_Y461	TSRHFNYPSTPPS_BRIP1_Y110	FAKFSAYIKNSNP_CLIC1_Y116	VPKEDIYSGGGGG_HNRNPA0_Y180	KLENCNYAVELGK_LCP1_Y462	DDEMTGYVATRWY_MAPK14_Y182	SPTSPTYSPTSPV_POLR2A_Y1895	VSRDTLYEAVREV_RPL10A_Y11	APVFSVYSKLHPP_STAM2_Y374	AAREELYSKVTPR_UBASH3B_Y19
	FIFLRRYFLETSR_ABCC4_Y881	RIIDSEYTAQEGA_BLK_Y389	ELQANCYEEVKDR_CFL1_Y140	RSPEDEYELLMPH_GCET2_Y147	LIEDNEYTAREGA_LCK_Y394	TGFLTEYVATRWY_MAPK1_Y186	SHGTHEYHAETIK_PKM2_Y83	GDLVIPYNEKPEK_RGS5_Y40	DADDAVYELNGKE_SRSF6_Y53	QDRDQIYRRRSPS_TRA2B_Y260
	NDQFEKYLQEEVN_Septin9_Y390	TIAHEIYQKILSP_ASPM_Y362	DCRFALYDATFET_CFL1_Y85	EEADGVYAASGGL_FES_Y713	AVSAPIYNAHEKM_KIAA0564_Y741	TTTSSHYLGTLKV_MAP9_Y399	KVEFGVYESGPRK_PIK3AP1_Y694	AIPPPVYEEQDRP_RBM17_Y214	VFSSSRYDDFDRF_SRSF10_Y110	LGKKFQYLLCVLS_TPMT_Y180
	Table S4B. 32P incorporation signals are shown for each of the above peptides for both the kinase domain (rows 14 to 23 as indicated) and the SH2-kinase construct (rows 25 to 34) as indicated.										incubated with
	4312.93	0	0	22394	5050.3	28822.3	0	0	11360.1	0	kinase domain
	925.205	19986.2	9171.78	0	1257.69	19394.1	16147.1	9284.37	1456.28	0
	4495.25	10737.6	0	30725.1	11020.3	25823.8	24750.3	2640.93	0	16953.8
	519.406	4050.76	2675.57	3578.62	1382.05	11443.1	0	9200.71	2665.28	0
	0	3384.88	12854.8	7777.49	0	0	7102.18	19318.5	3265.22	0
	0	5377.47	27208.4	1509.57	0	0	5874	3927.18	24971.4	0
	1445.45	0	0	0	0	0	7526.37	0	0	0
	1012.67	0	0	13526.1	4409	0	2312.4	17768.9	0	18512.6
	0	3591.45	19857.7	35762.1	4374.05	579.234	0	0	21465.3	0
	994.962	22877.2	15032.5	23805.5	1448.03	0	10494.4	16449.5	2809.2	0
	2012.38	0	0	10138.4	8200.42	20536	0	0	446.87	0	SH2-kinase
	0	17730.4	6024.76	0	0	14751.6	5934.18	4365.81	0	0
	0	3399.57	0	19052.6	2714.81	16862.2	18310.2	1583.5	0	5142.23
	0	5891	1222.01	6738.64	0	5759.76	0	3892.52	0	0
	0	1610.79	16086.1	7219.66	0	0	231.627	4039.52	0	0
	0	1512.79	30489.1	3480.57	0	0	1957.74	119.849	8437.71	0
	0	0	0	0	0	0	1504.72	0	0	0
	0	0	0	1824.6	0	0	0	16089.1	0	8214.95
	0	0	29263.2	20754.7	0	0	0	0	13603.6	0
	0	11305.3	6996.93	4173.4	0	0	8953.76	14900.1	0	0
