## Supplemental Table 5 for "Decoding the functional Fes kinase signaling network topology in a lymphocyte model"

### Sheet: substrate_IPs
Table S5. Number of identified spectra assigned to prey proteins (identified in columns A to C) for individual bait proteins and stimulation conditions
Gene ID	Gene Name	Protein ID	ptpn18 -IgM E708A	ptpn18 +IgM E708A	ptpn18 YF -IgM E708A	ptpn18 YF +IgM E708A	ptpn18 -IgM E708A	ptpn18 +IgM E708A	ptpn18 YF -IgM E708A	ptpn18 YF +IgM E708A	STS1 -IgM E708A	STS1 -IgM E708A	STS1 +IgM E708A	STS1 +IgM E708A	STS1 YF -IgM E708A	STS1 YF -IgM E708A	STS1 YF +IgM E708A	STS1 YF +IgM E708A	DOK1 -IgM E708A	DOK1 +IgM E708A	DOK1 YF -IgM E708A	DOK1 -IgM E708A	DOK1 +IgM E708A	DOK1 YF -IgM E708A	DOK1 YF +IgM E708A	DOK1 YF +IgM E708A	GFP -IgM	GFP +IgM	GFP +IgM	GFP -IgM	GFP -IgM	GFP +IgM	GFP -IgM	GFP +IgM E708A	GFP -IgM E708A	GFP +IgM E708A	GFP +IgM	GFP -IgM E708A	GFP -IgM	GFP +IgM	GFP -IgM
				Replicate 1				Replicate 2				Replicate 1				Replicate 2				Replicate 1				Replicate 2				Replicate 1				Replicate 2		Controls
EGFP_U55763	EGFP_U55763	EGFP_U55763																	1433	1349	1442	1314	1251	1316	1390	1206	3503									2986	3306	2943	2919	2740	3503
2242	FES	4503687		5							35	49	19	46	10	41	30	39	1404	1258	1418	89	128	76	98	1101
1796	DOK1	ENSP00000233668																	808	727	414	1105	1515	932	863	339
3635	INPP5D	40254823	3	5				3				4	15	20			22	5	174	131	111	36	33	55	47	79
4282	MIF	4505185	720	656	615	539	518	607	454	442	311	428	222	388	133	351	423	417	162	103	125	201	252	211	307	98	184	69	64	111	164	509	450	364	457	150	136	125	128	151	184
71	ACTG1	ENSP00000331514																	16	51	68	55	27	20	36	67	23												40	24	23
2885	GRB2	4504111		4			4	4					6			2	13	8	52	45	32	37	42	20	27	22
11140	CDC37	5901922	11	18	5	5	12	14	4	4									55	43	52					42										38		36
2597	GAPDH	7669492	34	26	27	11	19	24	18	18	5	5				9			13	28	26	29	16	17	24	30	19				6	7	16	9	19	10	7	11	27	11	19
26227	PHGDH	23308577												2			2		26	24	19	66	67	70	66	12	2														2
139322	APOOL	ENSP00000362268																		20
1445	CSK	4758078	7	15			11	17			7	10	7	14					19	19		22	22
7001	PRDX2	32189392		7			4					8							18	18	17	26	27	15	22	5	6											5	7		6
4690	NCK1	ENSP00000288986																	26	17	21	16	24	14	12	10
908	CCT6A	4502643	22	30	18	9	11	21		10		14	5	23		24	12	11	10	15	12	17	14		8	9	3						4			10		6	3	6	3
8604	SLC25A12	ENSP00000263812																		15			39
9532	BAG2	4757834	21	38	19	12	29	43	11	8	7	8	8	13	14	17	19		12	14		12	12	10	11
10314	LANCL1	5174445									12	8	13	12	9	12	22	10	15	14	20	30	34	31	39	16	25	10	8	9	5		5	11	19	14	20	14	24	28	25
10694	CCT8	48762932	16	12	18	6	9	13		8	4	9	5	21	6	12	11	6	16	13	6	13	17	3	13	9	5				2					3		4	7	13	5
11151	CORO1A	5902134	15	17	17	14	13	16	8	13	17	19	10	17	9	18	16	15	14	13	17	12	18	7	10	15	13	7	6		3	9	12	14	11	9	7	10	12	9	13
9961	MVP	ENSP00000349977																	15	13	14					9												3
22948	CCT5	24307939	10	16	15	7	12	17	2	7	4	9	10	16	6	13	8	9	7	12	8	10	9	7	9	5	2						2		4	6		4	4	7	2
2289	FKBP5	4758384	5	16	8	6	18	30											19	12	17	12	14	10	13	7										5		4
192111	PGAM5	281604136	4	7	5		4	10									5		9	12	8	11	14	9	11	11
55210	ATAD3A	283436220										6	2	7	5	12		4	24	12			8			7
2023	ENO1	4503571	3		2														2	11	5	11				7	14				3		2			3	2	4	26	7	14
10575	CCT4	38455427	13	12	14	6	11	20		4	13	20	10	27	3	28	21	13	12	10	7					6										5
5093	PCBP1	222352151	13	12	9	5	8	11	7	4	8	7	5	9	4	11	7	6	9	10	6	7	13	8	12	8	5					4	4	2				4	8		5
5250	SLC25A3	4505775	2	3				4											8	10	7	7	11			5	2												3		2
3636	INPPL1	ENSP00000298229																	11	10
5216	PFN1	4826898	3		5															9	7	9			3	4	13												14	5	13
10935	PRDX3	5802974			3		2	5					3	5		5	4		7	9	10	15	13	13	12	8	4											2	6		4
ENSP00000375001	ENSP00000375001	ENSP00000375001																		8			4			26
7203	CCT3	58761484	12	17	16	11	14	19	4	4	10	14	7	23	7	21	11	11	4	7		5	8		6	2										3			4	6
10294	DNAJA2	5031741	11	14	6	8	5	20		3									5	7		4	5
5094	PCBP2	14141166	8	7												6	5		6	7						10
10657	KHDRBS1	5730027		4							12	23	12	23	3	30	16	24	8	7	6	5	4	3		3							4			3		2		2
6389	SDHA	156416003						2					2			6	4		7	7	7	3				3	3											3		2	3
5518	PPP2R1A	21361399									9	16	5	18	6	26	13	16	10	7	7	26	31	26	28	5										2		2
7534	YWHAZ	4507953	36	60	49	45	49	76	25	28			5	6					2	6		5					7									2			10	4	7
6950	TCP1	57863257	10	20	12	4	10	19		3	9	13	6	18		17	9	10	5	6	3	9	8	3	7	2												2	5	6
10576	CCT2	5453603	4	8	6	3	3	2		3				4	2		3		9	6						3														3
79595	SAP130	ENSP00000259234																		6
ENSP00000384718	ENSP00000384718	ENSP00000384718																		6	8	7
10574	CCT7	5453607	5	8	6		5	8				9		7		11	5	6	7	5	5	3	5										2						2	4
5315	PKM2	33286418	5													2				5	2					5	3						3						13		3
5520	PPP2R2A	4506019									6	9	5	15		14	9	10	10	5	9	16	23	20	19	4
6464	SHC1	32261324												3			4	3		5
7167	TPI1	ENSP00000229270																		5	2	5					6												7	2	6
388697	HRNR	57864582	3				2		13										12	4	5	3	3	3	7	3	7					6	13			4	6	23	10		7
3939	LDHA	ENSP00000227157																		4		4					6												9		6
65263	PYCRL	ENSP00000220966																	6	4		4
226	ALDOA	ENSP00000336927																		4		10	3																10
7112	TMPO	ENSP00000261210																		4																				11
10750	GRAP	ENSP00000284154																		4
10989	IMMT	154354962	3	6	3		2												4	3	5	2				14							2
11331	PHB2	221307584	2	4	2												5			3						7							3						4
5594	MAPK1	20986531	2		4												4		3	3															3
10606	PAICS	5453539	2					2												3			2			3													3	2
6275	S100A4	ENSP00000346294																		3																4
7874	USP7	ENSP00000343535																		3		2	5													2		2
5720	PSME1	ENSP00000206451																	4	3	3		12	3	10		4									2		5	11	7	4
6390	SDHB	ENSP00000364649																	4	3	4	6				3
5687	PSMA6	ENSP00000261479																		3
10726	NUDC	5729953	11	12				7								3	3		3	2	3				2								2
10056	FARSB	124028525		2				2											4	2							3									3		2	3	2	3
47	ACLY	38569421												2						2																			6
5245	PHB	4505773																		2						3	2												4		2
ENSP00000231504	ENSP00000231504	ENSP00000231504																	7	2		15	14	13	12
9131	AIFM1	ENSP00000287295																		2		2
817	CAMK2D	ENSP00000296402																	14	2	13		2			2												5
54927	CHCHD3	ENSP00000262570																	3	2																			2
7430	EZR	ENSP00000338934																		2		2					8												6	27	8
5230	PGK1	ENSP00000362413																		2		2																	4
8407	TAGLN2	ENSP00000357075																		2							2												3		2
ENSP00000315309	ENSP00000315309	ENSP00000315309																		2
5686	PSMA5	ENSP00000271308																		2
26469	PTPN18	215277017	982	984	628	621	790	1059	351	386
GFP_AEQVI	GFP_AEQVI	GFP_AEQVI	727	634	600	550	627	675	471	658	1336	1313	1290	1309	1121	1047	1163	1318										2447	2974	2124	2654	1902	2709	1868	2014
7529	YWHAB	4507949	40	56		46	46	72		28						3		7														4
7532	YWHAG	21464101	37	54	52	48	49	77	28			6												3	10		6									2			8		6
7531	YWHAE	5803225	32	50	45	43	42	64	22	24							10																						8
9049	AIP	201860300	22	40	22	15	19	43											4
191	AHCY	239937451	13	6	12	7	6	5	6	8									2														2	4	5
4831	NME2	4505409	11	29		18	7	18	4	12																	2					7		8	6	4			7	3	2
27101	CACYBP	7656952	9	10				13																																5
3159	HMGA1	4504433	8	27	6	7	11		10	6		19				32	2				21		13	22	7	92			10	21	2	7	38				3	9		20
10598	AHSA1	6912280	6	7				9
1832	DSP	58530840	5	3				8	13										26						6							3	4					3	4
8607	RUVBL1	4506753	5	9			4	6								3										2
3728	JUP	4504811	5			2			3										6																				4
10910	SUGT1	5730041	4	6	3			7									2
6428	SRSF3	4506901	4	4	3			4				4				4										3						3	3
6727	SRP14	149999611	3	5	4	6	4	6		2	2				7		3									6	7						6	5	4		2	4	5	29	7
383	ARG1	10947139	3							2																	3						2					6			3
10728	PTGES3	23308579	2	2				7
4131	MAP1B	153945728	2					3			2			5		2	8				5	3	4	2	3									4					4	8
5536	PPP5C	5453958	2	7
6280	S100A9	4506773		24						2		41		18				9	11		19	5	3	6	6		4	2			17		4			6	3	6	6	3	4
6279	S100A8	21614544		16								10							4		8			12							9								4
27316	RBMX	56699409		7												6					13		12	18		83				20			7					5		5
4069	LYZ	LYSC_HUMAN		7																							5					6							5	5	5
3933	LCN1	4504963		6																																			2
5304	PIP	4505821		6
1973	EIF4A1	4503529		5	3																																		3
5284	PIGR	31377806		5																																				16
4057	LTF	TRFL_HUMAN		4																																			2	9
563	AZGP1	4502337		4																																				4
10963	STIP1	5803181		4																																			3
4904	YBX1	34098946		3			4					4	3	5		5	5	3			2					6	2					2	5	3	3						2
6628	SNRPB	4507125		3								4				5										14							4
84833	USMG5	14249376		3																				4
9221	NOLC1	148596949		2								4				6					2		2	3		25				2			7							2
6949	TCOF1	57164979		2				2																									2
2193	FARSA	4758340		2	2												4						2		2							2		3					2	5
30968	STOML2	7305503		2																						4
55082	ARGLU1	134152708		2																						2	3		2	2			3							6	3
5700	PSMC1	24430151		2												3	3
4830	NME1	4557797			28
5682	PSMA1	4506179			2			2									2	4
1828	DSG1	119703744					3	3	3										3																2
6745	SSR1	169404009						5
55161	TMEM33	224589127						3
25953	PNKD	116642885						2															2
2936	GSR	50301238						2			4		4	6		4	5					4	7		8		3				3			4				3	5	3	3
6742	SSBP1	4507231							2													3	14	6	4							3
26135	SERBP1	66346679								2
84959	STS1	24497612									2651	2891	2048	3030	1369	2586	2077	2019
868	CBLB	54112420									28	24	86	109	8	39	134	83
867	CBL	52426745									15	6	38	31		6	33	20
116985	ARAP1	92091600									3		50	92		4	79	75
5516	PPP2CB	57222565									3			13			5																						2
4976	OPA1	18860831																	3				3					2								2		2	2	2
4174	MCM5	23510448															3				3						3	2			2		3	3	4	2		2		2	3
6633	SNRPD2	4759158																											2	3			2
51637	C14orf166	7706322										2																	2											2
3151	HMGN2	5031749																			3					21				10			3					2
83447	SLC25A31	13775208										16																		6
50809	HP1BP3	56676330																			3			3		25				4			2
4001	LMNB1	5031877														2						35	21	49	16	9	10			4							7		17	23	10
10432	RBM14	5454064												4				2								15				3
84324	SARNP	32129199																								22				3										10
6627	SNRPA1	50593002														2						2				11				2
3150	HMGN1	48255933														9					3			3		12				2
10969	EBNA1BP2	237649012																								12				2
9188	DDX21	50659095														3										22				2			3
2091	FBL	12056465																								34				2								3
5515	PPP2CA	4506017										10				8		5
9919	SEC16A	124378039										4	3	4	2	5	3	2
5704	PSMC4	5729991										2
3040	HBA2	HBA_HUMAN										2																				3	8
118788	PIK3AP1	45505139											8	18			11	11
6233	RPS27A	RS27A_HUMAN											6	6	8	7	8																				2	2
56897	WRNIP1	18426902											3				4	8
30011	SH3KBP1	13994242											2				6	2	4
5694	PSMB6	23110925											2		4		5		2
5042	PABPC3	45238849												6
5701	PSMC2	4506209												4		4	7
51520	LARS	108773810												4
5710	PSMD4	5292161												3		4	3
5683	PSMA2	4506181												3		2
5690	PSMB2	4506195												2
7917	BAG6	18375630												2			2	2
9774	BCLAF1	7661958												2		2										4
9685	CLINT1	7661968													2	2
5702	PSMC3	21361144														4
5705	PSMC5	24497435														3
5714	PSMD8	156631005														3
5692	PSMB4	22538467														3	2
5725	PTBP1	4506243														2								4		17							3
5688	PSMA7	4506189														2
3921	RPSA	9845502														2											2												4		2
10284	SAP18	215490089														2										12							3
291	SLC25A4	55749577															13																				5
10971	YWHAQ	5803227															11		3
23607	CD2AP	11321634															4
8266	UBL4A	7657667															4
5295	PIK3R1	32455248															4
83858	ATAD3B	75677353															4					6			5															4
5708	PSMD2	25777602															2
9184	BUB3	4757880															2																							6
5689	PSMB1	4506193															2
5108	PCM1	134142826															2
5339	PLEC	41322908															2
790	CAD	18105007															2		3			10	12	6	10
2197	FAU	4503659																6															4
5757	PTMA	151101404																									7				3								11		7
338324	S100A7A	28827815																													2
302	ANXA2	4757756																	2												2					2		2
6317	SERPINB3	5902072																													2
10254	STAM2	188219625
9146	HGS	4758528
23071	ERP44	52487191																	2			6										13	8						9	8
22820	COPG1	11559929																														4	4						12	12
372	ARCN1	11863154																														3	2						11	10
1314	COPA	148536853																														3	2						25	18
654364	NME1-NME2	66392203																															12
6431	SRSF6	20127499																															4
9584	RBM39	4757926																															3							3
539	ATP5O	4502303																			3					9							3
7019	TFAM	4507401																															3
6472	SHMT2	19923315																								3							2							19
10094	ARPC3	5031597																															2
1653	DDX1	4826686																															2
2312	FLG	60097902																									4											8			4
7913	DEK	4503249																								7														16
10929	SRSF8	15055543
11168	PSIP1	19923653																						2		14														5
27339	PRPF19	7657381																								2
7186	TRAF2	22027612
281728	CSN3	CASK_BOVIN																																	20
5901	RAN	5453555																			4	5			4	3	4								4				4	3	4
6282	S100A11	5032057																																	2
ENSP00000374991	ENSP00000374991	ENSP00000374991																	3								3									4	3	4		17	3
10197	PSME3	ENSP00000293362																																		4
59	ACTA2	ENSP00000224784																																		4	4	6
9139	CBFA2T2	ENSP00000262653																																		3
ENSP00000319235	ENSP00000319235	ENSP00000319235																	49					153
7277	TUBA4A	ENSP00000248437
1104	RCC1	ENSP00000362937																								22
3039	HBA1	ENSP00000251595																			6					9
10189	ALYREF	ENSP00000331817																								11
ENSP00000236900	ENSP00000236900	ENSP00000236900																					7	5	4	13											2		4	4
4839	NOP2	ENSP00000313272																								11
4809	NHP2L1	ENSP00000215956																								8
55651	NHP2	ENSP00000274606																								10
10992	SF3B2	ENSP00000318861																								6
23029	RBM34	ENSP00000355565																								8
521	ATP5I	ENSP00000306003																								10
ENSP00000330165	ENSP00000330165	ENSP00000330165																			2					5													2
84844	PHF5A	ENSP00000216252																								4
ENSP00000386061	ENSP00000386061	ENSP00000386061																																					3
5831	PYCR1	ENSP00000328858
23212	RRS1	ENSP00000322396
54663	WDR74	ENSP00000278856																								4
54433	GAR1	ENSP00000226796																						2
3028	HSD17B10	ENSP00000168216																																					2
3692	EIF6	ENSP00000363559																								4
5411	PNN	ENSP00000216832
1738	DLD	ENSP00000205402																								5
55505	NOP10	ENSP00000332198																								6
80273	GRPEL1	ENSP00000264954																								2
100009055	ALDOA	ALDOA_RABIT																									7													4	7
1743	DLST	ENSP00000335304																								4
79080	CCDC86	ENSP00000227520																								3
3615	IMPDH2	ENSP00000321584																			2
26156	RSL1D1	ENSP00000347897																								2
1737	DLAT	ENSP00000280346
ENSP00000279839	ENSP00000279839	ENSP00000279839																								3
8106	PABPN1	ENSP00000216727																								4
1345	COX6C	ENSP00000297564																									2														2
51118	UTP11L	ENSP00000362105
22938	SNW1	ENSP00000261531																								3
5781	PTPN11	ENSP00000340944																	4
10801	2009-09-01	ENSP00000329161																	3																			2
23197	FAF2	ENSP00000261942																	3			12	9	6	6
4697	NDUFA4	ENSP00000339720																	2
11075	STMN2	ENSP00000220876
4191	MDH2	ENSP00000327070																																					5
1431	CS	ENSP00000342056
204	AK2	ENSP00000346921																																					4
54205	CYCS	ENSP00000307786																																					3
3945	LDHB	ENSP00000229319																									4												10		4
397	ARHGDIB	ENSP00000228945
2821	GPI	ENSP00000348877																																					2
1642	DDB1	ENSP00000301764
5037	PEBP1	ENSP00000261313
5479	PPIB	ENSP00000300026																																					3	46
8440	NCK2	ENSP00000233154																			4	2	4	4
23499	MACF1	ENSP00000362016																			2
23581	CASP14	ENSP00000221740																																				4	2
6261	RYR1	ENSP00000347667																																				3
989	2007-09-01	ENSP00000344868																							2		2											2	3		2
7053	TGM3	ENSP00000370867																																				2
93099	DMKN	ENSP00000342012																																				2
ENSP00000339458	ENSP00000339458	ENSP00000339458																																				2
140710	SOGA1	ENSP00000237536																																				2
9276	COPB2	ENSP00000329419																																					12	12
ENSP00000351238	ENSP00000351238	ENSP00000351238																																					12
728577	CNTNAP3B	ENSP00000366784																																					9
3936	LCP1	ENSP00000315757																									2												8		2
55577	NAGK	ENSP00000244204																																					7	7
1315	COPB1	ENSP00000249923																																					7	6
7417	VDAC2	ENSP00000298468																				3	2																7	3
7114	TMSB4X	ENSP00000370007																																					7
3925	STMN1	ENSP00000350531																									3												5		3
5224	PGAM2	ENSP00000297283																																					5
2617	GARS	ENSP00000373918																																					4
2923	PDIA3	ENSP00000300289																																					4	5
2665	GDI2	ENSP00000369528																																					4
23788	MTCH2	ENSP00000303222																																					4	3
1073	CFL2	ENSP00000298159																																					4
11315	PARK7	ENSP00000340278																																					3
4666	NACA	ENSP00000349212																																					3	34
11316	COPE	ENSP00000262812																																					3	2
7170	TPM3	ENSP00000339035																																					3
P38507	P38507	P38507																				3	2		5														3	3
10346	TRIM22	ENSP00000369299																																					3
5111	PCNA	ENSP00000368438																																					3
9636	ISG15	ENSP00000368699																																					2
3251	HPRT1	ENSP00000298556																																					2
9588	PRDX6	ENSP00000342026																																					2
ENSP00000290968	ENSP00000290968	ENSP00000290968																																					2
1854	DUT	ENSP00000249783																																					2
6767	ST13	ENSP00000216218																																					2
4507	MTAP	ENSP00000369519																																					2
6888	TALDO1	ENSP00000321259																																					2
6418	SET	ENSP00000318012																									2												2		2
55748	CNDP2	ENSP00000325548																																					2
10013	HDAC6	ENSP00000334061																																					2	3
5902	RANBP1	ENSP00000327583																									2												2	2	2
448834	KPRP	ENSP00000357762																																					2
586	BCAT1	ENSP00000261192																																					2
811	CALR	ENSP00000320866																																					2
7184	HSP90B1	ENSP00000299767																																					2
3146	HMGB1	ENSP00000343040																																						273
3148	HMGB2	ENSP00000296503																																						144
ENSP00000353558	ENSP00000353558	ENSP00000353558																																						54
38	ACAT1	ENSP00000265838																																						50
4478	MSN	ENSP00000353408																																						42
5036	PA2G4	ENSP00000302886																																						38
3149	HMGB3	ENSP00000359393																																						37
8565	YARS	ENSP00000362576																																						35
2237	FEN1	ENSP00000305480																																						25
328	APEX1	ENSP00000216714																																						22
10988	METAP2	ENSP00000325312																																						19
83939	EIF2A	ENSP00000273435																																						19
8894	EIF2S2	ENSP00000364119																																						16
ENSP00000374857	ENSP00000374857	ENSP00000374857																																						16
ENSP00000374989	ENSP00000374989	ENSP00000374989																																						15
ENSP00000374777	ENSP00000374777	ENSP00000374777																																						13
ENSP00000363006	ENSP00000363006	ENSP00000363006																								5														13
3428	IFI16	ENSP00000295809																																						12
9255	AIMP1	ENSP00000350699																																						10
6726	SRP9	ENSP00000305230																																						10
988	CDC5L	ENSP00000360532																																						9
10923	SUB1	ENSP00000265073																																						9
8721	EDF1	ENSP00000224073																																						9
4733	DRG1	ENSP00000329715																																						9
4836	NMT1	ENSP00000258960																																						9
ENSP00000233836	ENSP00000233836	ENSP00000233836																				13	17	9	6															9
28985	MCTS1	ENSP00000360365																																						9
200916	RPL22L1	ENSP00000346080																																						9
9086	EIF1AY	ENSP00000354722																																						8
8562	DENR	ENSP00000280557																																						8
55379	LRRC59	ENSP00000225972																																						7
1968	EIF2S3	ENSP00000253039																																						6
3550	IK	ENSP00000261812																																						6
6749	SSRP1	ENSP00000278412																																						6
9669	EIF5B	ENSP00000289371																																						5
55920	RCC2	ENSP00000364582																																						5
10250	SRRM1	ENSP00000326261																																						5
6731	SRP72	ENSP00000342181																																						5
4134	MAP4	ENSP00000353375																																						5
7528	YY1	ENSP00000262238																																						5
55854	ZC3H15	ENSP00000338788																																						5
8895	CPNE3	ENSP00000198765																																						5
2961	GTF2E2	ENSP00000348168																																						4
2287	FKBP3	ENSP00000216330																																						4
ENSP00000262801	ENSP00000262801	ENSP00000262801																																						4
27044	SND1	ENSP00000346762																																						4
131118	DNAJC19	ENSP00000372005																																						4
9879	DDX46	ENSP00000346236																																						4
10285	SMNDC1	ENSP00000358605																																						4
51729	WBP11	ENSP00000261167																																						4
2962	GTF2F1	ENSP00000377969																																						4
57470	LRRC47	ENSP00000367498																																						4
8545	CGGBP1	ENSP00000381428																																						4
6590	SLPI	ENSP00000342082																																						4
3030	HADHA	ENSP00000370023																																						4
29087	THYN1	ENSP00000341657																																						3
11252	PACSIN2	ENSP00000263246																																						3
6601	SMARCC2	ENSP00000267064																																						3
55573	CDV3	ENSP00000264993																																						3
7150	TOP1	ENSP00000354522																																						3
10713	USP39	ENSP00000312981																																						3
92399	MRRF	ENSP00000297908																																						3
200081	TXLNA	ENSP00000362711																																						3
3032	HADHB	ENSP00000325136																																						3
7873	MANF	ENSP00000273628																																						3
23549	DNPEP	ENSP00000273075																																						3
ENSP00000362917	ENSP00000362917	ENSP00000362917																																						3
10169	SERF2	ENSP00000370764																																						3
90459	ERI1	ENSP00000250263																																						3
10767	HBS1L	ENSP00000356811																																						3
27000	DNAJC2	ENSP00000249270																																						3
23234	DNAJC9	ENSP00000362041																																						3
6734	SRPR	ENSP00000328023																																						2
1951	CELSR3	ENSP00000164024																																						2
79753	SNIP1	ENSP00000296215																																						2
84295	PHF6	ENSP00000329097																																						2
6301	SARS	ENSP00000234677																																						2
23376	UFL1	ENSP00000358283																																						2
84717	HDGFRP2	ENSP00000301284																																						2
2959	GTF2B	ENSP00000359531																																						2
10647	SCGB1D2	ENSP00000244926																																						2
689	BTF3	ENSP00000338516																																						2
5917	RARS	ENSP00000231572																																						2
1810	DR1	ENSP00000359290																																						2
ENSP00000261406	ENSP00000261406	ENSP00000261406																																						2
22818	COPZ1	ENSP00000262061																																						2
8260	NAA10	ENSP00000359026																																						2
10589	DRAP1	ENSP00000307850																																						2
9219	MTA2	ENSP00000278823																																						2
9521	EEF1E1	ENSP00000369038																																						2
51119	SBDS	ENSP00000246868																																						2
84305	WIBG	ENSP00000381271																																						2
10961	ERP29	ENSP00000261735																																						2
2963	GTF2F2	ENSP00000340823																																						2
2058	EPRS	ENSP00000355890																																						2
11004	KIF2C	ENSP00000361291																																						2
ENSP00000361920	ENSP00000361920	ENSP00000361920																				3
5336	PLCG2	ENSP00000352336																				3	3		2
6576	SLC25A1	ENSP00000215882																				2
ENSP00000374803	ENSP00000374803	ENSP00000374803																					29
ENSP00000312576	ENSP00000312576	ENSP00000312576																					4
52	ACP1	ENSP00000272065																					4
1211	CLTA	ENSP00000242284																					2
89857	KLHL6	ENSP00000341342																					2
57619	SHROOM3	ENSP00000264907																						8
56254	RNF20	ENSP00000363952																						2
5921	RASA1	ENSP00000274376																						2	2
93974	ATPIF1	ENSP00000335203																								6
84271	POLDIP3	ENSP00000252115																								4
2521	FUS	ENSP00000254108																								3
6626	SNRPA	ENSP00000243563																								3
79366	HMGN5	ENSP00000350848																								2
8570	KHSRP	ENSP00000201886																								2
64131	XYLT1	ENSP00000261381																									4														4
5721	PSME2	ENSP00000216802																									2														2
