## Supplemental Table 6 for "Decoding the functional Fes kinase signaling network topology in a lymphocyte model"

### Sheet: Sheet1
Table S6. SAINT scores for the indicated preys. The bait and stimulation conditions are indicated in column A wht the Prey official gene name in Column B. The Score, Spectral Sum and Average Spectra from the SAINT analysis are in columns C, D, and F respectively.
Bait	PreyGene	SaintScore	SpecSum	NumReplicatesPairwasFound	AvgSpectra	Crapome
DOK1_mIgM_E708A	ACTG1	0.71	16	1	16	46.8
DOK1_mIgM_E708A	ACTG1	1	55	1	55	46.8
DOK1_mIgM_E708A	AHCY	0.89	2	1	2	1.5
DOK1_mIgM_E708A	AIFM1	1	2	1	2	1
DOK1_mIgM_E708A	AIP	1	4	1	4	0
DOK1_mIgM_E708A	ALDOA	1	10	1	10	2.67
DOK1_mIgM_E708A	ANXA2	0.94	2	1	2	1.67
DOK1_mIgM_E708A	ATAD3A	1	24	1	24	3
DOK1_mIgM_E708A	ATAD3B	1	6	1	6	2.5
DOK1_mIgM_E708A	BAG2	1	12	1	12	1
DOK1_mIgM_E708A	CAD	1	10	1	10	1
DOK1_mIgM_E708A	CAD	1	3	1	3	1
DOK1_mIgM_E708A	CAMK2D	1	14	1	14	0
DOK1_mIgM_E708A	CCT2	1	9	1	9	3.86
DOK1_mIgM_E708A	CCT3	0.96	4	1	4	3.8
DOK1_mIgM_E708A	CCT3	0.98	5	1	5	3.8
DOK1_mIgM_E708A	CCT4	1	12	1	12	2.25
DOK1_mIgM_E708A	CCT5	0.95	7	1	7	4.83
DOK1_mIgM_E708A	CCT5	0.99	10	1	10	4.83
DOK1_mIgM_E708A	CCT6A	0.98	10	1	10	4
DOK1_mIgM_E708A	CCT6A	1	17	1	17	4
DOK1_mIgM_E708A	CCT7	0.97	3	1	3	4
DOK1_mIgM_E708A	CCT7	1	7	1	7	4
DOK1_mIgM_E708A	CCT8	0.99	13	1	13	4.43
DOK1_mIgM_E708A	CCT8	0.99	16	1	16	4.43
DOK1_mIgM_E708A	CDC37	1	55	1	55	1.5
DOK1_mIgM_E708A	CHCHD3	1	3	1	3	0
DOK1_mIgM_E708A	CORO1A	0	12	1	12	0
DOK1_mIgM_E708A	CORO1A	0	14	1	14	0
DOK1_mIgM_E708A	CSK	1	19	1	19	0
DOK1_mIgM_E708A	CSK	1	22	1	22	0
DOK1_mIgM_E708A	DNAJA2	1	4	1	4	1.6
DOK1_mIgM_E708A	DNAJA2	1	5	1	5	1.6
DOK1_mIgM_E708A	DOK1	1	1105	1	1105	0
DOK1_mIgM_E708A	DOK1	1	808	1	808	0
DOK1_mIgM_E708A	DSG1	1	3	1	3	1.8
DOK1_mIgM_E708A	DSP	1	26	1	26	3.71
DOK1_mIgM_E708A	EGFP_U55763	0	1314	1	1314	0
DOK1_mIgM_E708A	EGFP_U55763	0	1433	1	1433	0
DOK1_mIgM_E708A	ENO1	0	2	1	2	3.75
DOK1_mIgM_E708A	ENO1	0.78	11	1	11	3.75
DOK1_mIgM_E708A	ENSP00000233836	1	13	1	13	0
DOK1_mIgM_E708A	ENSP00000319235	1	49	1	49	0
DOK1_mIgM_E708A	ENSP00000361920	1	3	1	3	0
DOK1_mIgM_E708A	ENSP00000374991	0.37	3	1	3	0
DOK1_mIgM_E708A	ENSP00000384718	1	7	1	7	0
DOK1_mIgM_E708A	ERP44	0	2	1	2	0
DOK1_mIgM_E708A	ERP44	0.75	6	1	6	0
DOK1_mIgM_E708A	EZR	0	2	1	2	1
DOK1_mIgM_E708A	FAF2	1	12	1	12	0
DOK1_mIgM_E708A	FAF2	1	3	1	3	0
DOK1_mIgM_E708A	FARSB	0.96	4	1	4	3
DOK1_mIgM_E708A	FES	1	1404	1	1404	0
DOK1_mIgM_E708A	FES	1	89	1	89	0
DOK1_mIgM_E708A	FKBP5	1	12	1	12	0
DOK1_mIgM_E708A	FKBP5	1	19	1	19	0
DOK1_mIgM_E708A	GAPDH	0	13	1	13	3.4
DOK1_mIgM_E708A	GAPDH	0.65	29	1	29	3.4
DOK1_mIgM_E708A	GRB2	1	37	1	37	2
DOK1_mIgM_E708A	GRB2	1	52	1	52	2
DOK1_mIgM_E708A	GSR	0.87	4	1	4	0
DOK1_mIgM_E708A	HRNR	0	3	1	3	2.5
DOK1_mIgM_E708A	HRNR	0.65	12	1	12	2.5
DOK1_mIgM_E708A	IMMT	0.99	2	1	2	2
DOK1_mIgM_E708A	IMMT	1	4	1	4	2
DOK1_mIgM_E708A	INPP5D	1	174	1	174	0
DOK1_mIgM_E708A	INPP5D	1	36	1	36	0
DOK1_mIgM_E708A	INPPL1	1	11	1	11	0
DOK1_mIgM_E708A	JUP	1	6	1	6	4.17
DOK1_mIgM_E708A	KHDRBS1	0.98	5	1	5	1.86
DOK1_mIgM_E708A	KHDRBS1	1	8	1	8	1.86
DOK1_mIgM_E708A	LANCL1	0	15	1	15	0
DOK1_mIgM_E708A	LANCL1	0	30	1	30	0
DOK1_mIgM_E708A	LDHA	0.96	4	1	4	0
DOK1_mIgM_E708A	LMNB1	1	35	1	35	1
DOK1_mIgM_E708A	MAP1B	0.91	3	1	3	6.88
DOK1_mIgM_E708A	MAPK1	0.99	3	1	3	0
DOK1_mIgM_E708A	MIF	0	162	1	162	1
DOK1_mIgM_E708A	MIF	0	201	1	201	1
DOK1_mIgM_E708A	MVP	1	15	1	15	0
DOK1_mIgM_E708A	NCK1	1	16	1	16	0
DOK1_mIgM_E708A	NCK1	1	26	1	26	0
DOK1_mIgM_E708A	NCK2	1	2	1	2	0
DOK1_mIgM_E708A	NDUFA4	1	2	1	2	0
DOK1_mIgM_E708A	NUDC	1	3	1	3	0
DOK1_mIgM_E708A	OPA1	0.95	3	1	3	0
DOK1_mIgM_E708A	PCBP1	0.96	7	1	7	1.6
DOK1_mIgM_E708A	PCBP1	0.98	9	1	9	1.6
DOK1_mIgM_E708A	PCBP2	1	6	1	6	3
DOK1_mIgM_E708A	PFN1	0.97	9	1	9	1.33
DOK1_mIgM_E708A	PGAM5	1	11	1	11	2.4
DOK1_mIgM_E708A	PGAM5	1	9	1	9	2.4
DOK1_mIgM_E708A	PGK1	0.98	2	1	2	0
DOK1_mIgM_E708A	PHGDH	1	26	1	26	1
DOK1_mIgM_E708A	PHGDH	1	66	1	66	1
DOK1_mIgM_E708A	PLCG2	1	3	1	3	0
DOK1_mIgM_E708A	PPP2CA	1	15	1	15	0
DOK1_mIgM_E708A	PPP2CA	1	7	1	7	0
DOK1_mIgM_E708A	PPP2R1A	1	10	1	10	1
DOK1_mIgM_E708A	PPP2R1A	1	26	1	26	1
DOK1_mIgM_E708A	PPP2R2A	1	10	1	10	0
DOK1_mIgM_E708A	PPP2R2A	1	16	1	16	0
DOK1_mIgM_E708A	PRDX2	1	18	1	18	1.88
DOK1_mIgM_E708A	PRDX2	1	26	1	26	1.88
DOK1_mIgM_E708A	PRDX3	0.99	7	1	7	1.13
DOK1_mIgM_E708A	PRDX3	1	15	1	15	1.13
DOK1_mIgM_E708A	PSMB6	1	2	1	2	1.33
DOK1_mIgM_E708A	PSME1	0.69	4	1	4	0
DOK1_mIgM_E708A	PTPN11	1	4	1	4	0
DOK1_mIgM_E708A	PYCRL	1	4	1	4	0
DOK1_mIgM_E708A	PYCRL	1	6	1	6	0
DOK1_mIgM_E708A	RAN	0.97	5	1	5	2.5
DOK1_mIgM_E708A	S100A8	0.97	4	1	4	1
DOK1_mIgM_E708A	S100A9	0.06	5	1	5	1.57
DOK1_mIgM_E708A	S100A9	0.92	11	1	11	1.57
DOK1_mIgM_E708A	SDHA	0.96	3	1	3	1
DOK1_mIgM_E708A	SDHA	1	7	1	7	1
DOK1_mIgM_E708A	SDHB	1	4	1	4	0
DOK1_mIgM_E708A	SDHB	1	6	1	6	0
DOK1_mIgM_E708A	2015-09-09	1	3	1	3	0
DOK1_mIgM_E708A	SH3KBP1	1	4	1	4	0
DOK1_mIgM_E708A	SLC25A1	1	2	1	2	1
DOK1_mIgM_E708A	SLC25A3	1	7	1	7	1.5
DOK1_mIgM_E708A	SLC25A3	1	8	1	8	1.5
DOK1_mIgM_E708A	SNRPA1	0.99	2	1	2	2.31
DOK1_mIgM_E708A	spa	0.98	3	1	3	0
DOK1_mIgM_E708A	SSBP1	0.99	3	1	3	1.67
DOK1_mIgM_E708A	TCP1	0.98	5	1	5	3.83
DOK1_mIgM_E708A	TCP1	0.99	9	1	9	3.83
DOK1_mIgM_E708A	TPI1	0.97	5	1	5	1
DOK1_mIgM_E708A	USP7	0.97	2	1	2	1
DOK1_mIgM_E708A	VDAC2	0.96	3	1	3	0
DOK1_mIgM_E708A	YWHAQ	1	3	1	3	1
DOK1_mIgM_E708A	YWHAZ	0.42	2	1	2	1.43
DOK1_mIgM_E708A	YWHAZ	0.94	5	1	5	1.43
DOK1_pIgM_E708A	ACLY	0.48	2	2	1	1
DOK1_pIgM_E708A	ACP1	0.5	4	2	2	0
DOK1_pIgM_E708A	ACTG1	0.99	78	2	39	46.8
DOK1_pIgM_E708A	AIFM1	0.5	2	2	1	1
DOK1_pIgM_E708A	ALDOA	0.98	7	2	3.5	2.67
DOK1_pIgM_E708A	APOOL	0.5	20	2	10	0
DOK1_pIgM_E708A	ATAD3A	1	20	2	10	3
DOK1_pIgM_E708A	BAG2	1	26	2	13	1
DOK1_pIgM_E708A	CAD	0.5	12	2	6	1
DOK1_pIgM_E708A	CAMK2D	0.97	4	2	2	0
DOK1_pIgM_E708A	CCT2	0.5	6	2	3	3.86
DOK1_pIgM_E708A	CCT3	0.99	15	2	7.5	3.8
DOK1_pIgM_E708A	CCT4	0.5	10	2	5	2.25
DOK1_pIgM_E708A	CCT5	0.99	21	2	10.5	4.83
DOK1_pIgM_E708A	CCT6A	0.99	29	2	14.5	4
DOK1_pIgM_E708A	CCT7	0.99	10	2	5	4
DOK1_pIgM_E708A	CCT8	0.99	30	2	15	4.43
DOK1_pIgM_E708A	CDC37	0.5	43	2	21.5	1.5
DOK1_pIgM_E708A	CHCHD3	0.5	2	2	1	0
DOK1_pIgM_E708A	CLTA	0.5	2	2	1	1.33
DOK1_pIgM_E708A	CORO1A	0.02	31	2	15.5	0
DOK1_pIgM_E708A	CSK	1	41	2	20.5	0
DOK1_pIgM_E708A	DNAJA2	1	12	2	6	1.6
DOK1_pIgM_E708A	DOK1	1	2242	2	1121	0
DOK1_pIgM_E708A	EGFP_U55763	0	2600	2	1300	0
DOK1_pIgM_E708A	ENO1	0.39	11	2	5.5	3.75
DOK1_pIgM_E708A	ENSP00000233836	0.5	17	2	8.5	0
DOK1_pIgM_E708A	ENSP00000312576	0.5	4	2	2	0
DOK1_pIgM_E708A	ENSP00000375001	1	12	2	6	0
DOK1_pIgM_E708A	ENSP00000384718	0.5	6	2	3	0
DOK1_pIgM_E708A	EZR	0	2	2	1	1
DOK1_pIgM_E708A	FAF2	0.5	9	2	4.5	0
DOK1_pIgM_E708A	FARSA	0.43	2	2	1	2
DOK1_pIgM_E708A	FARSB	0.4	2	2	1	3
DOK1_pIgM_E708A	FES	1	1386	2	693	0
DOK1_pIgM_E708A	FKBP5	1	26	2	13	0
DOK1_pIgM_E708A	GAPDH	0.26	44	2	22	3.4
DOK1_pIgM_E708A	GRAP	0.5	4	2	2	0
DOK1_pIgM_E708A	GRB2	1	87	2	43.5	2
DOK1_pIgM_E708A	GSR	0.49	7	2	3.5	0
DOK1_pIgM_E708A	HMGA1	0	13	2	6.5	2.5
DOK1_pIgM_E708A	HRNR	0	7	2	3.5	2.5
DOK1_pIgM_E708A	IGKV2D-26	0.5	29	2	14.5	0
DOK1_pIgM_E708A	IMMT	0.5	3	2	1.5	2
DOK1_pIgM_E708A	INPP5D	1	164	2	82	0
DOK1_pIgM_E708A	INPPL1	0.5	10	2	5	0
DOK1_pIgM_E708A	KHDRBS1	0.98	11	2	5.5	1.86
DOK1_pIgM_E708A	KLHL6	0.5	2	2	1	0
DOK1_pIgM_E708A	LANCL1	0.02	48	2	24	0
DOK1_pIgM_E708A	LDHA	0.48	4	2	2	0
DOK1_pIgM_E708A	LMNB1	0.49	21	2	10.5	1
DOK1_pIgM_E708A	MAP1B	0.48	4	2	2	6.88
DOK1_pIgM_E708A	MAPK1	0.5	3	2	1.5	0
DOK1_pIgM_E708A	MIF	0	355	2	177.5	1
DOK1_pIgM_E708A	MVP	0.5	13	2	6.5	0
DOK1_pIgM_E708A	NCK1	1	41	2	20.5	0
DOK1_pIgM_E708A	NCK2	0.5	4	2	2	0
DOK1_pIgM_E708A	NOLC1	0.45	2	2	1	3.5
DOK1_pIgM_E708A	NUDC	0.5	2	2	1	0
DOK1_pIgM_E708A	OPA1	0.47	3	2	1.5	0
DOK1_pIgM_E708A	PAICS	0.97	5	2	2.5	1
DOK1_pIgM_E708A	PCBP1	0.99	23	2	11.5	1.6
DOK1_pIgM_E708A	PCBP2	0.5	7	2	3.5	3
DOK1_pIgM_E708A	PFN1	0.49	9	2	4.5	1.33
DOK1_pIgM_E708A	PGAM5	1	26	2	13	2.4
DOK1_pIgM_E708A	PGK1	0.49	2	2	1	0
DOK1_pIgM_E708A	PHB	0.48	2	2	1	1.5
DOK1_pIgM_E708A	PHB2	0.49	3	2	1.5	1.83
DOK1_pIgM_E708A	PHGDH	1	91	2	45.5	1
DOK1_pIgM_E708A	PKM2	0.48	5	2	2.5	2.6
DOK1_pIgM_E708A	PLCG2	0.5	3	2	1.5	0
DOK1_pIgM_E708A	PNKD	0.5	2	2	1	0
DOK1_pIgM_E708A	PPP2CA	1	16	2	8	0
DOK1_pIgM_E708A	PPP2R1A	1	38	2	19	1
DOK1_pIgM_E708A	PPP2R2A	1	28	2	14	0
DOK1_pIgM_E708A	PRDX2	1	45	2	22.5	1.88
DOK1_pIgM_E708A	PRDX3	1	22	2	11	1.13
DOK1_pIgM_E708A	PSMA1	0.5	2	2	1	1.5
DOK1_pIgM_E708A	PSMA5	0.5	2	2	1	0
DOK1_pIgM_E708A	PSMA6	0.5	3	2	1.5	1
DOK1_pIgM_E708A	PSME1	0.7	15	2	7.5	0
DOK1_pIgM_E708A	PYCRL	0.5	4	2	2	0
DOK1_pIgM_E708A	RBMX	0.49	12	2	6	4.89
DOK1_pIgM_E708A	RPS25	0.5	7	2	3.5	3.16
DOK1_pIgM_E708A	S100A4	0.49	3	2	1.5	0
DOK1_pIgM_E708A	S100A9	0	3	2	1.5	1.57
DOK1_pIgM_E708A	SAP130	0.5	6	2	3	0
DOK1_pIgM_E708A	SDHA	0.5	7	2	3.5	1
DOK1_pIgM_E708A	SDHB	0.5	3	2	1.5	0
DOK1_pIgM_E708A	SHC1	0.5	5	2	2.5	0
DOK1_pIgM_E708A	SLC25A12	1	54	2	27	0
DOK1_pIgM_E708A	SLC25A3	1	21	2	10.5	1.5
DOK1_pIgM_E708A	spa	0.47	2	2	1	0
DOK1_pIgM_E708A	SSBP1	0.5	14	2	7	1.67
DOK1_pIgM_E708A	TAGLN2	0.48	2	2	1	0
DOK1_pIgM_E708A	TCP1	0.99	14	2	7	3.83
DOK1_pIgM_E708A	TMPO	0.49	4	2	2	2.17
DOK1_pIgM_E708A	TPI1	0.49	5	2	2.5	1
DOK1_pIgM_E708A	USP7	0.99	8	2	4	1
DOK1_pIgM_E708A	VDAC2	0.47	2	2	1	0
DOK1_pIgM_E708A	YWHAZ	0.48	6	2	3	1.43
DOK1_YF_mIgM_E708A	ACTG1	0.97	88	2	44	46.8
DOK1_YF_mIgM_E708A	ATP5O	0.5	3	2	1.5	1.5
DOK1_YF_mIgM_E708A	BAG2	0.5	10	2	5	1
DOK1_YF_mIgM_E708A	CAD	0.5	6	2	3	1
DOK1_YF_mIgM_E708A	CAMK2D	0.5	13	2	6.5	0
DOK1_YF_mIgM_E708A	CCT4	0.5	7	2	3.5	2.25
DOK1_YF_mIgM_E708A	CCT5	0.96	15	2	7.5	4.83
DOK1_YF_mIgM_E708A	CCT6A	0.49	12	2	6	4
DOK1_YF_mIgM_E708A	CCT7	0.5	5	2	2.5	4
DOK1_YF_mIgM_E708A	CCT8	0.52	9	2	4.5	4.43
DOK1_YF_mIgM_E708A	CDC37	0.5	52	2	26	1.5
DOK1_YF_mIgM_E708A	CORO1A	0.01	24	2	12	0
DOK1_YF_mIgM_E708A	DOK1	1	1346	2	673	0
DOK1_YF_mIgM_E708A	EGFP_U55763	0	2758	2	1379	0
DOK1_YF_mIgM_E708A	ENO1	0.01	5	2	2.5	3.75
DOK1_YF_mIgM_E708A	ENSP00000233836	0.5	9	2	4.5	0
DOK1_YF_mIgM_E708A	ENSP00000319235	0.5	153	2	76.5	0
DOK1_YF_mIgM_E708A	ENSP00000330165	0.5	2	2	1	0
DOK1_YF_mIgM_E708A	ENSP00000384718	0.5	8	2	4	0
DOK1_YF_mIgM_E708A	FAF2	0.5	6	2	3	0
DOK1_YF_mIgM_E708A	FES	1	1494	2	747	0
DOK1_YF_mIgM_E708A	FKBP5	1	27	2	13.5	0
DOK1_YF_mIgM_E708A	GAPDH	0.13	43	2	21.5	3.4
DOK1_YF_mIgM_E708A	GAR1	0.5	2	2	1	1.67
DOK1_YF_mIgM_E708A	GRB2	1	52	2	26	2
DOK1_YF_mIgM_E708A	HBA1	0.5	6	2	3	1
DOK1_YF_mIgM_E708A	HMGA1	0.66	43	2	21.5	2.5
DOK1_YF_mIgM_E708A	HMGN1	1	6	2	3	1.2
DOK1_YF_mIgM_E708A	HMGN2	0.47	3	2	1.5	2.25
DOK1_YF_mIgM_E708A	HP1BP3	0.98	6	2	3	1.8
DOK1_YF_mIgM_E708A	HRNR	0	8	2	4	2.5
DOK1_YF_mIgM_E708A	IMMT	0.5	5	2	2.5	2
DOK1_YF_mIgM_E708A	IMPDH2	0.5	2	2	1	2
DOK1_YF_mIgM_E708A	INPP5D	1	166	2	83	0
DOK1_YF_mIgM_E708A	KHDRBS1	0.97	9	2	4.5	1.86
DOK1_YF_mIgM_E708A	LANCL1	0	51	2	25.5	0
DOK1_YF_mIgM_E708A	LMNB1	0.5	49	2	24.5	1
DOK1_YF_mIgM_E708A	MACF1	0.5	2	2	1	0
DOK1_YF_mIgM_E708A	MAP1B	0.87	7	2	3.5	6.88
DOK1_YF_mIgM_E708A	MCM5	0.28	3	2	1.5	1.33
DOK1_YF_mIgM_E708A	MIF	0	336	2	168	1
DOK1_YF_mIgM_E708A	MVP	0.5	14	2	7	0
DOK1_YF_mIgM_E708A	NCK1	1	35	2	17.5	0
DOK1_YF_mIgM_E708A	NCK2	1	8	2	4	0
DOK1_YF_mIgM_E708A	NOLC1	0.93	5	2	2.5	3.5
DOK1_YF_mIgM_E708A	NUDC	0.5	3	2	1.5	0
DOK1_YF_mIgM_E708A	PCBP1	0.95	14	2	7	1.6
DOK1_YF_mIgM_E708A	PFN1	0.47	7	2	3.5	1.33
DOK1_YF_mIgM_E708A	PGAM5	1	17	2	8.5	2.4
DOK1_YF_mIgM_E708A	PHGDH	1	89	2	44.5	1
DOK1_YF_mIgM_E708A	PKM2	0.35	2	2	1	2.6
DOK1_YF_mIgM_E708A	PPP2CA	0.5	13	2	6.5	0
DOK1_YF_mIgM_E708A	PPP2R1A	1	33	2	16.5	1
DOK1_YF_mIgM_E708A	PPP2R2A	1	29	2	14.5	0
DOK1_YF_mIgM_E708A	PRDX2	1	32	2	16	1.88
DOK1_YF_mIgM_E708A	PRDX3	1	23	2	11.5	1.13
DOK1_YF_mIgM_E708A	PSIP1	0.49	2	2	1	2.33
DOK1_YF_mIgM_E708A	PSME1	0.42	6	2	3	0
DOK1_YF_mIgM_E708A	PTBP1	0.5	4	2	2	4.69
DOK1_YF_mIgM_E708A	RAN	0.47	4	2	2	2.5
DOK1_YF_mIgM_E708A	RASA1	0.5	2	2	1	0
DOK1_YF_mIgM_E708A	RBMX	0.99	31	2	15.5	4.89
DOK1_YF_mIgM_E708A	RNF20	0.5	2	2	1	0
DOK1_YF_mIgM_E708A	RPS25	0.49	5	2	2.5	3.16
DOK1_YF_mIgM_E708A	S100A8	0.99	20	2	10	1
DOK1_YF_mIgM_E708A	S100A9	0.58	25	2	12.5	1.57
DOK1_YF_mIgM_E708A	SDHA	0.5	7	2	3.5	1
DOK1_YF_mIgM_E708A	SDHB	0.5	4	2	2	0
DOK1_YF_mIgM_E708A	SHROOM3	0.5	8	2	4	0
DOK1_YF_mIgM_E708A	SLC25A3	0.5	7	2	3.5	1.5
DOK1_YF_mIgM_E708A	SSBP1	0.5	6	2	3	1.67
DOK1_YF_mIgM_E708A	TCP1	0.94	6	2	3	3.83
DOK1_YF_mIgM_E708A	TPI1	0.41	2	2	1	1
DOK1_YF_mIgM_E708A	USMG5	0.5	4	2	2	0
DOK1_YF_mIgM_E708A	YBX1	0.37	2	2	1	4.39
DOK1_YF_mIgM_E708A	YWHAG	0.46	3	2	1.5	1
DOK1_YF_pIgM_E708A	ACTG1	1	103	2	51.5	46.8
DOK1_YF_pIgM_E708A	ALYREF	0.5	11	2	5.5	0
DOK1_YF_pIgM_E708A	ARGLU1	0.36	2	2	1	1
DOK1_YF_pIgM_E708A	ATAD3A	0.5	7	2	3.5	3
DOK1_YF_pIgM_E708A	ATAD3B	0.5	5	2	2.5	2.5
DOK1_YF_pIgM_E708A	ATP5I	0.5	10	2	5	1
DOK1_YF_pIgM_E708A	ATP5O	0.5	9	2	4.5	1.5
DOK1_YF_pIgM_E708A	ATPIF1	0.5	6	2	3	0
DOK1_YF_pIgM_E708A	BAG2	0.5	11	2	5.5	1
DOK1_YF_pIgM_E708A	BCLAF1	0.5	4	2	2	8.93
DOK1_YF_pIgM_E708A	CAD	0.5	10	2	5	1
DOK1_YF_pIgM_E708A	CAMK2D	0.49	2	2	1	0
DOK1_YF_pIgM_E708A	CCDC86	0.5	3	2	1.5	1
DOK1_YF_pIgM_E708A	CCT2	0.5	3	2	1.5	3.86
DOK1_YF_pIgM_E708A	CCT3	0.92	8	2	4	3.8
DOK1_YF_pIgM_E708A	CCT4	0.5	6	2	3	2.25
DOK1_YF_pIgM_E708A	CCT5	0.9	14	2	7	4.83
DOK1_YF_pIgM_E708A	CCT6A	0.96	17	2	8.5	4
DOK1_YF_pIgM_E708A	CCT8	0.98	22	2	11	4.43
DOK1_YF_pIgM_E708A	CDC37	0.5	42	2	21	1.5
DOK1_YF_pIgM_E708A	CORO1A	0	25	2	12.5	0
DOK1_YF_pIgM_E708A	CWC15	0.5	3	2	1.5	0
DOK1_YF_pIgM_E708A	DDX21	0.5	22	2	11	6.54
DOK1_YF_pIgM_E708A	DEK	0.49	7	2	3.5	1
DOK1_YF_pIgM_E708A	DLD	0.5	5	2	2.5	0
DOK1_YF_pIgM_E708A	DLST	0.5	4	2	2	1
DOK1_YF_pIgM_E708A	DOK1	1	1202	2	601	0
DOK1_YF_pIgM_E708A	DSP	0.49	6	2	3	3.71
DOK1_YF_pIgM_E708A	EBNA1BP2	0.5	12	2	6	1.67
DOK1_YF_pIgM_E708A	EGFP_U55763	0	2596	2	1298	0
DOK1_YF_pIgM_E708A	EIF6	0.5	4	2	2	2
DOK1_YF_pIgM_E708A	ENO1	0.05	7	2	3.5	3.75
DOK1_YF_pIgM_E708A	ENSP00000233836	0.5	6	2	3	0
DOK1_YF_pIgM_E708A	ENSP00000330165	0.5	5	2	2.5	0
DOK1_YF_pIgM_E708A	ENSP00000363006	0.49	5	2	2.5	0
DOK1_YF_pIgM_E708A	ENSP00000375001	0.5	26	2	13	0
DOK1_YF_pIgM_E708A	FAF2	0.5	6	2	3	0
DOK1_YF_pIgM_E708A	FARSA	0.43	2	2	1	2
DOK1_YF_pIgM_E708A	FBL	0.5	34	2	17	2.56
DOK1_YF_pIgM_E708A	FES	1	1199	2	599.5	0
DOK1_YF_pIgM_E708A	FKBP5	1	20	2	10	0
DOK1_YF_pIgM_E708A	FUS	0.5	3	2	1.5	5.44
DOK1_YF_pIgM_E708A	GAPDH	0.42	54	2	27	3.4
DOK1_YF_pIgM_E708A	GRB2	1	49	2	24.5	2
DOK1_YF_pIgM_E708A	GRPEL1	0.5	2	2	1	0
DOK1_YF_pIgM_E708A	GSR	0.49	8	2	4	0
DOK1_YF_pIgM_E708A	HBA1	0.5	9	2	4.5	1
DOK1_YF_pIgM_E708A	HMGA1	0.5	99	2	49.5	2.5
DOK1_YF_pIgM_E708A	HMGN1	0.5	12	2	6	1.2
DOK1_YF_pIgM_E708A	HMGN2	0.5	21	2	10.5	2.25
DOK1_YF_pIgM_E708A	HMGN5	0.5	2	2	1	1
DOK1_YF_pIgM_E708A	HP1BP3	0.5	25	2	12.5	1.8
DOK1_YF_pIgM_E708A	HRNR	0.01	10	2	5	2.5
DOK1_YF_pIgM_E708A	IMMT	0.5	14	2	7	2
DOK1_YF_pIgM_E708A	INPP5D	1	126	2	63	0
DOK1_YF_pIgM_E708A	KHDRBS1	0.47	3	2	1.5	1.86
DOK1_YF_pIgM_E708A	KHSRP	0.5	2	2	1	2.25
DOK1_YF_pIgM_E708A	LANCL1	0.23	55	2	27.5	0
DOK1_YF_pIgM_E708A	LMNB1	0.71	25	2	12.5	1
DOK1_YF_pIgM_E708A	MAP1B	0.45	3	2	1.5	6.88
DOK1_YF_pIgM_E708A	MIF	0	405	2	202.5	1
DOK1_YF_pIgM_E708A	MVP	0.5	9	2	4.5	0
DOK1_YF_pIgM_E708A	NCK1	1	22	2	11	0
DOK1_YF_pIgM_E708A	NHP2	0.5	10	2	5	0
DOK1_YF_pIgM_E708A	NHP2L1	0.5	8	2	4	2.2
DOK1_YF_pIgM_E708A	NOLC1	0.5	25	2	12.5	3.5
DOK1_YF_pIgM_E708A	NOP10	0.5	6	2	3	1
DOK1_YF_pIgM_E708A	NOP2	0.5	11	2	5.5	10
DOK1_YF_pIgM_E708A	NUDC	0.5	2	2	1	0
DOK1_YF_pIgM_E708A	PABPN1	0.5	4	2	2	1.33
DOK1_YF_pIgM_E708A	PAICS	0.49	3	2	1.5	1
DOK1_YF_pIgM_E708A	PCBP1	0.98	20	2	10	1.6
DOK1_YF_pIgM_E708A	PCBP2	0.5	10	2	5	3
DOK1_YF_pIgM_E708A	PFN1	0.48	7	2	3.5	1.33
DOK1_YF_pIgM_E708A	PGAM5	1	22	2	11	2.4
DOK1_YF_pIgM_E708A	PHB	0.49	3	2	1.5	1.5
DOK1_YF_pIgM_E708A	PHB2	0.5	7	2	3.5	1.83
DOK1_YF_pIgM_E708A	PHF5A	0.5	4	2	2	2
DOK1_YF_pIgM_E708A	PHGDH	1	78	2	39	1
DOK1_YF_pIgM_E708A	PKM2	0.48	5	2	2.5	2.6
DOK1_YF_pIgM_E708A	PLCG2	0.5	2	2	1	0
DOK1_YF_pIgM_E708A	POLDIP3	0.5	4	2	2	1.63
DOK1_YF_pIgM_E708A	PPP2CA	0.5	12	2	6	0
DOK1_YF_pIgM_E708A	PPP2R1A	1	33	2	16.5	1
DOK1_YF_pIgM_E708A	PPP2R2A	1	23	2	11.5	0
DOK1_YF_pIgM_E708A	PRDX2	0.98	27	2	13.5	1.88
DOK1_YF_pIgM_E708A	PRDX3	1	20	2	10	1.13
DOK1_YF_pIgM_E708A	PRPF19	0.5	2	2	1	2.18
DOK1_YF_pIgM_E708A	PSIP1	0.5	14	2	7	2.33
DOK1_YF_pIgM_E708A	PSME1	0.49	10	2	5	0
DOK1_YF_pIgM_E708A	PTBP1	0.5	17	2	8.5	4.69
DOK1_YF_pIgM_E708A	RAN	0.93	7	2	3.5	2.5
DOK1_YF_pIgM_E708A	RASA1	0.5	2	2	1	0
DOK1_YF_pIgM_E708A	RBM14	0.5	15	2	7.5	4.75
DOK1_YF_pIgM_E708A	RBM34	0.5	8	2	4	2.4
DOK1_YF_pIgM_E708A	RBMX	0.5	83	2	41.5	4.89
DOK1_YF_pIgM_E708A	RCC1	0.5	22	2	11	1.5
DOK1_YF_pIgM_E708A	RPS25	0.99	17	2	8.5	3.16
DOK1_YF_pIgM_E708A	RSL1D1	0.5	2	2	1	5
DOK1_YF_pIgM_E708A	RUVBL1	0.5	2	2	1	2
DOK1_YF_pIgM_E708A	S100A9	0.09	6	2	3	1.57
DOK1_YF_pIgM_E708A	SAP18	0.5	12	2	6	1
DOK1_YF_pIgM_E708A	SARNP	0.5	22	2	11	2.8
DOK1_YF_pIgM_E708A	SDHA	0.48	3	2	1.5	1
DOK1_YF_pIgM_E708A	SDHB	0.5	3	2	1.5	0
DOK1_YF_pIgM_E708A	2015-09-07	0.47	2	2	1	0
DOK1_YF_pIgM_E708A	SF3B2	0.5	6	2	3	3.13
DOK1_YF_pIgM_E708A	SHMT2	0.44	3	2	1.5	1.33
DOK1_YF_pIgM_E708A	SLC25A3	0.5	5	2	2.5	1.5
DOK1_YF_pIgM_E708A	SNRPA	0.5	3	2	1.5	1
DOK1_YF_pIgM_E708A	SNRPA1	0.5	11	2	5.5	2.31
DOK1_YF_pIgM_E708A	SNRPB	0.5	14	2	7	3.35
DOK1_YF_pIgM_E708A	SNW1	0.5	3	2	1.5	1
DOK1_YF_pIgM_E708A	spa	0.5	5	2	2.5	0
DOK1_YF_pIgM_E708A	SRP14	0.02	6	2	3	1
DOK1_YF_pIgM_E708A	SRSF3	0.49	3	2	1.5	2.38
DOK1_YF_pIgM_E708A	SSBP1	0.5	4	2	2	1.67
DOK1_YF_pIgM_E708A	STOML2	0.5	4	2	2	2
DOK1_YF_pIgM_E708A	TCP1	0.93	9	2	4.5	3.83
DOK1_YF_pIgM_E708A	WDR74	0.5	4	2	2	0
DOK1_YF_pIgM_E708A	YBX1	0.49	6	2	3	4.39
DOK1_YF_pIgM_E708A	YWHAG	0.5	10	2	5	1
ptpn18_mIgM_E708A	AHCY	0.99	19	2	9.5	1.5
ptpn18_mIgM_E708A	AHSA1	0.5	6	2	3	0
ptpn18_mIgM_E708A	AIP	1	41	2	20.5	0
ptpn18_mIgM_E708A	ARG1	0.48	3	2	1.5	0
ptpn18_mIgM_E708A	BAG2	1	50	2	25	1
ptpn18_mIgM_E708A	CACYBP	0.5	9	2	4.5	0
ptpn18_mIgM_E708A	CCT2	0.99	7	2	3.5	3.86
ptpn18_mIgM_E708A	CCT3	1	26	2	13	3.8
ptpn18_mIgM_E708A	CCT4	1	24	2	12	2.25
ptpn18_mIgM_E708A	CCT5	0.99	22	2	11	4.83
ptpn18_mIgM_E708A	CCT6A	0.99	33	2	16.5	4
ptpn18_mIgM_E708A	CCT7	0.99	10	2	5	4
ptpn18_mIgM_E708A	CCT8	0.98	25	2	12.5	4.43
ptpn18_mIgM_E708A	CDC37	0.5	23	2	11.5	1.5
ptpn18_mIgM_E708A	CORO1A	0	28	2	14	0
ptpn18_mIgM_E708A	CSK	1	18	2	9	0
ptpn18_mIgM_E708A	DNAJA2	1	16	2	8	1.6
ptpn18_mIgM_E708A	DSG1	0.5	3	2	1.5	1.8
ptpn18_mIgM_E708A	DSP	0.49	5	2	2.5	3.71
ptpn18_mIgM_E708A	ENO1	0	3	2	1.5	3.75
ptpn18_mIgM_E708A	FKBP5	0.99	23	2	11.5	0
ptpn18_mIgM_E708A	GAPDH	0.47	53	2	26.5	3.4
ptpn18_mIgM_E708A	GFP_AEQVI	0	1354	2	677	0
ptpn18_mIgM_E708A	GRB2	0.5	4	2	2	2
ptpn18_mIgM_E708A	HMGA1	0	19	2	9.5	2.5
ptpn18_mIgM_E708A	HRNR	0	5	2	2.5	2.5
ptpn18_mIgM_E708A	IMMT	0.99	5	2	2.5	2
ptpn18_mIgM_E708A	INPP5D	0.5	3	2	1.5	0
ptpn18_mIgM_E708A	JUP	0.5	5	2	2.5	4.17
ptpn18_mIgM_E708A	MAP1B	0.39	2	2	1	6.88
ptpn18_mIgM_E708A	MAPK1	0.49	2	2	1	0
ptpn18_mIgM_E708A	MIF	0	1238	2	619	1
ptpn18_mIgM_E708A	NME2	0.92	18	2	9	1.78
ptpn18_mIgM_E708A	NUDC	0.5	11	2	5.5	0
ptpn18_mIgM_E708A	PAICS	0.48	2	2	1	1
ptpn18_mIgM_E708A	PCBP1	0.98	21	2	10.5	1.6
ptpn18_mIgM_E708A	PCBP2	0.5	8	2	4	3
ptpn18_mIgM_E708A	PFN1	0.17	3	2	1.5	1.33
ptpn18_mIgM_E708A	PGAM5	1	8	2	4	2.4
ptpn18_mIgM_E708A	PHB2	0.47	2	2	1	1.83
ptpn18_mIgM_E708A	PKM2	0.48	5	2	2.5	2.6
ptpn18_mIgM_E708A	PPP5C	0.5	2	2	1	0
ptpn18_mIgM_E708A	PRDX2	0.47	4	2	2	1.88
ptpn18_mIgM_E708A	PRDX3	0.44	2	2	1	1.13
ptpn18_mIgM_E708A	PTGES3	0.5	2	2	1	0
ptpn18_mIgM_E708A	PTPN18	1	1772	2	886	0
ptpn18_mIgM_E708A	RUVBL1	1	9	2	4.5	2
ptpn18_mIgM_E708A	SLC25A3	0.48	2	2	1	1.5
ptpn18_mIgM_E708A	SRP14	0	7	2	3.5	1
ptpn18_mIgM_E708A	SRSF3	0.49	4	2	2	2.38
ptpn18_mIgM_E708A	SUGT1	0.5	4	2	2	0
ptpn18_mIgM_E708A	TCP1	1	20	2	10	3.83
ptpn18_mIgM_E708A	YBX1	0.47	4	2	2	4.39
ptpn18_mIgM_E708A	YWHAB	1	86	2	43	1
ptpn18_mIgM_E708A	YWHAE	1	74	2	37	1.23
ptpn18_mIgM_E708A	YWHAG	1	86	2	43	1
ptpn18_mIgM_E708A	YWHAZ	1	85	2	42.5	1.43
ptpn18_pIgM_E708A	AHCY	0.99	11	2	5.5	1.5
ptpn18_pIgM_E708A	AHSA1	1	16	2	8	0
ptpn18_pIgM_E708A	AIP	1	83	2	41.5	0
ptpn18_pIgM_E708A	ARGLU1	0.36	2	2	1	1
ptpn18_pIgM_E708A	AZGP1	0.5	4	2	2	1.25
ptpn18_pIgM_E708A	BAG2	1	81	2	40.5	1
ptpn18_pIgM_E708A	CACYBP	1	23	2	11.5	0
ptpn18_pIgM_E708A	CCT2	0.99	10	2	5	3.86
ptpn18_pIgM_E708A	CCT3	1	36	2	18	3.8
ptpn18_pIgM_E708A	CCT4	1	32	2	16	2.25
ptpn18_pIgM_E708A	CCT5	1	33	2	16.5	4.83
ptpn18_pIgM_E708A	CCT6A	1	51	2	25.5	4
ptpn18_pIgM_E708A	CCT7	1	16	2	8	4
ptpn18_pIgM_E708A	CCT8	0.99	25	2	12.5	4.43
ptpn18_pIgM_E708A	CDC37	0.9	32	2	16	1.5
ptpn18_pIgM_E708A	CORO1A	0.01	33	2	16.5	0
ptpn18_pIgM_E708A	CSK	1	32	2	16	0
ptpn18_pIgM_E708A	DNAJA2	1	34	2	17	1.6
ptpn18_pIgM_E708A	DSG1	0.5	3	2	1.5	1.8
ptpn18_pIgM_E708A	DSP	0.95	11	2	5.5	3.71
ptpn18_pIgM_E708A	EIF4A1	0.5	5	2	2.5	3.2
ptpn18_pIgM_E708A	FARSA	0.43	2	2	1	2
ptpn18_pIgM_E708A	FARSB	0.8	4	2	2	3
ptpn18_pIgM_E708A	FES	0.5	5	2	2.5	0
ptpn18_pIgM_E708A	FKBP5	1	46	2	23	0
ptpn18_pIgM_E708A	GAPDH	0.17	50	2	25	3.4
ptpn18_pIgM_E708A	GFP_AEQVI	0	1309	2	654.5	0
ptpn18_pIgM_E708A	GRB2	1	8	2	4	2
ptpn18_pIgM_E708A	GSR	0.21	2	2	1	0
ptpn18_pIgM_E708A	HMGA1	0.48	27	2	13.5	2.5
ptpn18_pIgM_E708A	IMMT	0.5	6	2	3	2
ptpn18_pIgM_E708A	INPP5D	1	8	2	4	0
ptpn18_pIgM_E708A	KHDRBS1	0.48	4	2	2	1.86
ptpn18_pIgM_E708A	LCN1	0.5	6	2	3	0
ptpn18_pIgM_E708A	LTF	0.49	4	2	2	1
ptpn18_pIgM_E708A	LYZ	0.49	7	2	3.5	1
ptpn18_pIgM_E708A	MAP1B	0.45	3	2	1.5	6.88
ptpn18_pIgM_E708A	MIF	0	1263	2	631.5	1
ptpn18_pIgM_E708A	NME2	1	47	2	23.5	1.78
ptpn18_pIgM_E708A	NOLC1	0.45	2	2	1	3.5
ptpn18_pIgM_E708A	NUDC	1	19	2	9.5	0
ptpn18_pIgM_E708A	PAICS	0.48	2	2	1	1
ptpn18_pIgM_E708A	PCBP1	0.99	23	2	11.5	1.6
ptpn18_pIgM_E708A	PCBP2	0.5	7	2	3.5	3
ptpn18_pIgM_E708A	PGAM5	1	17	2	8.5	2.4
ptpn18_pIgM_E708A	PHB2	0.49	4	2	2	1.83
ptpn18_pIgM_E708A	PIGR	0.49	5	2	2.5	0
ptpn18_pIgM_E708A	PIP	0.5	6	2	3	0
ptpn18_pIgM_E708A	PNKD	0.5	2	2	1	0
ptpn18_pIgM_E708A	PPP5C	0.5	7	2	3.5	0
ptpn18_pIgM_E708A	PRDX2	0.49	7	2	3.5	1.88
ptpn18_pIgM_E708A	PRDX3	0.49	5	2	2.5	1.13
ptpn18_pIgM_E708A	PSMA1	0.5	2	2	1	1.5
ptpn18_pIgM_E708A	PSMC1	0.5	2	2	1	2.5
ptpn18_pIgM_E708A	PTGES3	1	9	2	4.5	0
ptpn18_pIgM_E708A	PTPN18	1	2043	2	1021.5	0
ptpn18_pIgM_E708A	RBMX	0.45	7	2	3.5	4.89
ptpn18_pIgM_E708A	RUVBL1	1	15	2	7.5	2
ptpn18_pIgM_E708A	S100A8	0.5	16	2	8	1
ptpn18_pIgM_E708A	S100A9	0.5	24	2	12	1.57
ptpn18_pIgM_E708A	SDHA	0.46	2	2	1	1
ptpn18_pIgM_E708A	SLC25A3	0.99	7	2	3.5	1.5
ptpn18_pIgM_E708A	SNRPB	0.49	3	2	1.5	3.35
ptpn18_pIgM_E708A	SRP14	0.02	11	2	5.5	1
ptpn18_pIgM_E708A	SRSF3	0.99	8	2	4	2.38
ptpn18_pIgM_E708A	SSR1	0.5	5	2	2.5	0
ptpn18_pIgM_E708A	STIP1	0.5	4	2	2	1.67
ptpn18_pIgM_E708A	STOML2	0.5	2	2	1	2
ptpn18_pIgM_E708A	SUGT1	1	13	2	6.5	0
ptpn18_pIgM_E708A	TCOF1	0.99	4	2	2	2.5
ptpn18_pIgM_E708A	TCP1	1	39	2	19.5	3.83
ptpn18_pIgM_E708A	TMEM33	0.5	3	2	1.5	0
ptpn18_pIgM_E708A	USMG5	0.5	3	2	1.5	0
ptpn18_pIgM_E708A	YBX1	0.45	3	2	1.5	4.39
ptpn18_pIgM_E708A	YWHAB	1	128	2	64	1
ptpn18_pIgM_E708A	YWHAE	1	114	2	57	1.23
ptpn18_pIgM_E708A	YWHAG	1	131	2	65.5	1
ptpn18_pIgM_E708A	YWHAZ	1	136	2	68	1.43
ptpn18_YF_mIgM_E708A	AHCY	0.99	18	2	9	1.5
ptpn18_YF_mIgM_E708A	AIP	0.5	22	2	11	0
ptpn18_YF_mIgM_E708A	BAG2	1	30	2	15	1
ptpn18_YF_mIgM_E708A	CCT2	0.5	6	2	3	3.86
ptpn18_YF_mIgM_E708A	CCT3	0.98	20	2	10	3.8
ptpn18_YF_mIgM_E708A	CCT4	0.5	14	2	7	2.25
ptpn18_YF_mIgM_E708A	CCT5	0.55	17	2	8.5	4.83
ptpn18_YF_mIgM_E708A	CCT6A	0.5	18	2	9	4
ptpn18_YF_mIgM_E708A	CCT7	0.5	6	2	3	4
ptpn18_YF_mIgM_E708A	CCT8	0.5	18	2	9	4.43
ptpn18_YF_mIgM_E708A	CDC37	0	9	2	4.5	1.5
ptpn18_YF_mIgM_E708A	CORO1A	0.01	25	2	12.5	0
ptpn18_YF_mIgM_E708A	DNAJA2	0.5	6	2	3	1.6
ptpn18_YF_mIgM_E708A	DSG1	0.5	3	2	1.5	1.8
ptpn18_YF_mIgM_E708A	DSP	0.5	13	2	6.5	3.71
ptpn18_YF_mIgM_E708A	EIF4A1	0.5	3	2	1.5	3.2
ptpn18_YF_mIgM_E708A	ENO1	0	2	2	1	3.75
ptpn18_YF_mIgM_E708A	FARSA	0.43	2	2	1	2
ptpn18_YF_mIgM_E708A	FKBP5	0.5	8	2	4	0
ptpn18_YF_mIgM_E708A	GAPDH	0.19	45	2	22.5	3.4
ptpn18_YF_mIgM_E708A	GFP_AEQVI	0	1071	2	535.5	0
ptpn18_YF_mIgM_E708A	HMGA1	0	16	2	8	2.5
ptpn18_YF_mIgM_E708A	HRNR	0.39	13	2	6.5	2.5
ptpn18_YF_mIgM_E708A	IMMT	0.5	3	2	1.5	2
ptpn18_YF_mIgM_E708A	JUP	0.49	3	2	1.5	4.17
ptpn18_YF_mIgM_E708A	MAPK1	0.5	4	2	2	0
ptpn18_YF_mIgM_E708A	MIF	0	1069	2	534.5	1
ptpn18_YF_mIgM_E708A	NME1	0.5	28	2	14	1.71
ptpn18_YF_mIgM_E708A	NME2	0.13	4	2	2	1.78
ptpn18_YF_mIgM_E708A	PCBP1	0.97	16	2	8	1.6
ptpn18_YF_mIgM_E708A	PFN1	0.41	5	2	2.5	1.33
ptpn18_YF_mIgM_E708A	PGAM5	0.5	5	2	2.5	2.4
ptpn18_YF_mIgM_E708A	PHB2	0.47	2	2	1	1.83
ptpn18_YF_mIgM_E708A	PRDX3	0.47	3	2	1.5	1.13
ptpn18_YF_mIgM_E708A	PSMA1	0.5	2	2	1	1.5
ptpn18_YF_mIgM_E708A	PTPN18	1	979	2	489.5	0
ptpn18_YF_mIgM_E708A	SRP14	0	4	2	2	1
ptpn18_YF_mIgM_E708A	SRSF3	0.49	3	2	1.5	2.38
ptpn18_YF_mIgM_E708A	SSBP1	0.49	2	2	1	1.67
ptpn18_YF_mIgM_E708A	SUGT1	0.5	3	2	1.5	0
ptpn18_YF_mIgM_E708A	TCP1	0.5	12	2	6	3.83
ptpn18_YF_mIgM_E708A	YWHAE	1	67	2	33.5	1.23
ptpn18_YF_mIgM_E708A	YWHAG	1	80	2	40	1
ptpn18_YF_mIgM_E708A	YWHAZ	1	74	2	37	1.43
ptpn18_YF_pIgM_E708A	AHCY	0.99	15	2	7.5	1.5
ptpn18_YF_pIgM_E708A	AIP	0.5	15	2	7.5	0
ptpn18_YF_pIgM_E708A	ARG1	0.45	2	2	1	0
ptpn18_YF_pIgM_E708A	BAG2	1	20	2	10	1
ptpn18_YF_pIgM_E708A	CCT2	0.99	6	2	3	3.86
ptpn18_YF_pIgM_E708A	CCT3	0.98	15	2	7.5	3.8
ptpn18_YF_pIgM_E708A	CCT4	0.99	10	2	5	2.25
ptpn18_YF_pIgM_E708A	CCT5	0.95	14	2	7	4.83
ptpn18_YF_pIgM_E708A	CCT6A	0.97	19	2	9.5	4
ptpn18_YF_pIgM_E708A	CCT8	0.9	14	2	7	4.43
ptpn18_YF_pIgM_E708A	CDC37	0	9	2	4.5	1.5
ptpn18_YF_pIgM_E708A	CORO1A	0	27	2	13.5	0
ptpn18_YF_pIgM_E708A	DNAJA2	1	11	2	5.5	1.6
ptpn18_YF_pIgM_E708A	FKBP5	0.5	6	2	3	0
ptpn18_YF_pIgM_E708A	GAPDH	0	29	2	14.5	3.4
ptpn18_YF_pIgM_E708A	GFP_AEQVI	0	1208	2	604	0
ptpn18_YF_pIgM_E708A	HMGA1	0	13	2	6.5	2.5
ptpn18_YF_pIgM_E708A	JUP	0.49	2	2	1	4.17
ptpn18_YF_pIgM_E708A	MIF	0	981	2	490.5	1
ptpn18_YF_pIgM_E708A	NME2	0.99	30	2	15	1.78
ptpn18_YF_pIgM_E708A	PCBP1	0.8	9	2	4.5	1.6
ptpn18_YF_pIgM_E708A	PTPN18	1	1007	2	503.5	0
ptpn18_YF_pIgM_E708A	S100A9	0	2	2	1	1.57
ptpn18_YF_pIgM_E708A	SERBP1	0.5	2	2	1	5.6
ptpn18_YF_pIgM_E708A	SRP14	0.02	8	2	4	1
ptpn18_YF_pIgM_E708A	TCP1	0.95	7	2	3.5	3.83
ptpn18_YF_pIgM_E708A	YWHAB	1	74	2	37	1
ptpn18_YF_pIgM_E708A	YWHAE	1	67	2	33.5	1.23
ptpn18_YF_pIgM_E708A	YWHAG	0.5	48	2	24	1
ptpn18_YF_pIgM_E708A	YWHAZ	1	73	2	36.5	1.43
STS1__mIgM_E708A	ARAP1	0.5	3	2	1.5	0
STS1__mIgM_E708A	ATAD3A	0.5	6	2	3	3
STS1__mIgM_E708A	BAG2	1	15	2	7.5	1
STS1__mIgM_E708A	C14orf166	0.48	2	2	1	1.8
STS1__mIgM_E708A	CBL	1	21	2	10.5	0
STS1__mIgM_E708A	CBLB	1	52	2	26	0
STS1__mIgM_E708A	CCT3	1	24	2	12	3.8
STS1__mIgM_E708A	CCT4	1	33	2	16.5	2.25
STS1__mIgM_E708A	CCT5	0.8	13	2	6.5	4.83
STS1__mIgM_E708A	CCT6A	0.5	14	2	7	4
STS1__mIgM_E708A	CCT7	0.5	9	2	4.5	4
STS1__mIgM_E708A	CCT8	0.71	13	2	6.5	4.43
STS1__mIgM_E708A	CORO1A	0.05	36	2	18	0
STS1__mIgM_E708A	CSK	1	17	2	8.5	0
STS1__mIgM_E708A	FES	1	84	2	42	0
STS1__mIgM_E708A	GAPDH	0	10	2	5	3.4
STS1__mIgM_E708A	GFP_AEQVI	0	2649	2	1324.5	0
STS1__mIgM_E708A	GSR	0.44	4	2	2	0
STS1__mIgM_E708A	HBA2	0.46	2	2	1	1
STS1__mIgM_E708A	HMGA1	0.16	19	2	9.5	2.5
STS1__mIgM_E708A	INPP5D	0.5	4	2	2	0
STS1__mIgM_E708A	KHDRBS1	1	35	2	17.5	1.86
STS1__mIgM_E708A	LANCL1	0	20	2	10	0
STS1__mIgM_E708A	MAP1B	0.39	2	2	1	6.88
STS1__mIgM_E708A	MIF	0	739	2	369.5	1
STS1__mIgM_E708A	NOLC1	0.49	4	2	2	3.5
STS1__mIgM_E708A	PCBP1	0.97	15	2	7.5	1.6
STS1__mIgM_E708A	PPP2CA	0.5	10	2	5	0
STS1__mIgM_E708A	PPP2CB	0.5	3	2	1.5	0
STS1__mIgM_E708A	PPP2R1A	1	25	2	12.5	1
STS1__mIgM_E708A	PPP2R2A	1	15	2	7.5	0
STS1__mIgM_E708A	PRDX2	0.49	8	2	4	1.88
STS1__mIgM_E708A	PSMC4	0.5	2	2	1	2.33
STS1__mIgM_E708A	S100A8	0.5	10	2	5	1
STS1__mIgM_E708A	S100A9	0.5	41	2	20.5	1.57
STS1__mIgM_E708A	SEC16A	0.5	4	2	2	0
STS1__mIgM_E708A	SLC25A31	0.5	16	2	8	1.13
STS1__mIgM_E708A	SNRPB	0.5	4	2	2	3.35
STS1__mIgM_E708A	SRP14	0	2	2	1	1
STS1__mIgM_E708A	SRSF3	0.49	4	2	2	2.38
STS1__mIgM_E708A	TCP1	1	22	2	11	3.83
STS1__mIgM_E708A	STS1	1	5542	2	2771	0
STS1__mIgM_E708A	YBX1	0.47	4	2	2	4.39
STS1__mIgM_E708A	YWHAG	0.49	6	2	3	1
STS1__pIgM_E708A	ACLY	0.48	2	2	1	1
STS1__pIgM_E708A	ARAP1	1	142	2	71	0
STS1__pIgM_E708A	ATAD3A	1	9	2	4.5	3
STS1__pIgM_E708A	BAG2	1	21	2	10.5	1
STS1__pIgM_E708A	BAG6	0.5	2	2	1	0
STS1__pIgM_E708A	BCLAF1	0.5	2	2	1	8.93
STS1__pIgM_E708A	CBL	1	69	2	34.5	0
STS1__pIgM_E708A	CBLB	1	195	2	97.5	0
STS1__pIgM_E708A	CCT2	0.5	4	2	2	3.86
STS1__pIgM_E708A	CCT3	0.99	30	2	15	3.8
STS1__pIgM_E708A	CCT4	1	37	2	18.5	2.25
STS1__pIgM_E708A	CCT5	0.99	26	2	13	4.83
STS1__pIgM_E708A	CCT6A	0.87	28	2	14	4
STS1__pIgM_E708A	CCT7	0.5	7	2	3.5	4
STS1__pIgM_E708A	CCT8	0.85	26	2	13	4.43
STS1__pIgM_E708A	CORO1A	0.01	27	2	13.5	0
STS1__pIgM_E708A	CSK	1	21	2	10.5	0
STS1__pIgM_E708A	FES	1	65	2	32.5	0
STS1__pIgM_E708A	GFP_AEQVI	0	2599	2	1299.5	0
STS1__pIgM_E708A	GRB2	0.5	6	2	3	2
STS1__pIgM_E708A	GSR	0.92	10	2	5	0
STS1__pIgM_E708A	INPP5D	1	35	2	17.5	0
STS1__pIgM_E708A	KHDRBS1	1	35	2	17.5	1.86
STS1__pIgM_E708A	LANCL1	0	25	2	12.5	0
STS1__pIgM_E708A	LARS	0.5	4	2	2	4
STS1__pIgM_E708A	MAP1B	0.48	5	2	2.5	6.88
STS1__pIgM_E708A	MIF	0	610	2	305	1
STS1__pIgM_E708A	PABPC3	0.5	6	2	3	4.19
STS1__pIgM_E708A	PCBP1	0.92	14	2	7	1.6
STS1__pIgM_E708A	PHGDH	0.5	2	2	1	1
STS1__pIgM_E708A	PIK3AP1	1	26	2	13	0
STS1__pIgM_E708A	PPP2CB	0.5	13	2	6.5	0
STS1__pIgM_E708A	PPP2R1A	1	23	2	11.5	1
STS1__pIgM_E708A	PPP2R2A	1	20	2	10	0
STS1__pIgM_E708A	PRDX3	0.96	8	2	4	1.13
STS1__pIgM_E708A	PSMA2	0.5	3	2	1.5	1
STS1__pIgM_E708A	PSMB2	0.5	2	2	1	2
STS1__pIgM_E708A	PSMB6	0.5	2	2	1	1.33
STS1__pIgM_E708A	PSMC2	0.5	4	2	2	3
STS1__pIgM_E708A	PSMD4	0.5	3	2	1.5	1
STS1__pIgM_E708A	RBM14	0.5	4	2	2	4.75
STS1__pIgM_E708A	RPS27A	1	12	2	6	1.82
STS1__pIgM_E708A	S100A9	0.49	18	2	9	1.57
STS1__pIgM_E708A	SDHA	0.46	2	2	1	1
STS1__pIgM_E708A	SEC16A	1	7	2	3.5	0
STS1__pIgM_E708A	SH3KBP1	0.5	2	2	1	0
STS1__pIgM_E708A	SHC1	0.5	3	2	1.5	0
STS1__pIgM_E708A	TCP1	0.99	24	2	12	3.83
STS1__pIgM_E708A	STS1	1	5078	2	2539	0
STS1__pIgM_E708A	WRNIP1	0.5	3	2	1.5	0
STS1__pIgM_E708A	YBX1	0.93	8	2	4	4.39
STS1__pIgM_E708A	YWHAZ	0.95	11	2	5.5	1.43
STS1_YF_mIgM_E708A	ARAP1	0.5	4	2	2	0
STS1_YF_mIgM_E708A	ATAD3A	1	17	2	8.5	3
STS1_YF_mIgM_E708A	BAG2	1	31	2	15.5	1
STS1_YF_mIgM_E708A	BCLAF1	0.5	2	2	1	8.93
STS1_YF_mIgM_E708A	CBL	0.5	6	2	3	0
STS1_YF_mIgM_E708A	CBLB	1	47	2	23.5	0
STS1_YF_mIgM_E708A	CCT2	0.49	2	2	1	3.86
STS1_YF_mIgM_E708A	CCT3	0.99	28	2	14	3.8
STS1_YF_mIgM_E708A	CCT4	0.99	31	2	15.5	2.25
STS1_YF_mIgM_E708A	CCT5	0.95	19	2	9.5	4.83
STS1_YF_mIgM_E708A	CCT6A	0.5	24	2	12	4
STS1_YF_mIgM_E708A	CCT7	0.5	11	2	5.5	4
STS1_YF_mIgM_E708A	CCT8	0.91	18	2	9	4.43
STS1_YF_mIgM_E708A	CLINT1	1	4	2	2	0
STS1_YF_mIgM_E708A	CORO1A	0.02	27	2	13.5	0
STS1_YF_mIgM_E708A	DDX21	0.49	3	2	1.5	6.54
STS1_YF_mIgM_E708A	FES	1	51	2	25.5	0
STS1_YF_mIgM_E708A	GAPDH	0	9	2	4.5	3.4
STS1_YF_mIgM_E708A	GFP_AEQVI	0	2168	2	1084	0
STS1_YF_mIgM_E708A	GRB2	0.5	2	2	1	2
STS1_YF_mIgM_E708A	GSR	0.44	4	2	2	0
STS1_YF_mIgM_E708A	HMGA1	0.49	32	2	16	2.5
STS1_YF_mIgM_E708A	HMGN1	0.5	9	2	4.5	1.2
STS1_YF_mIgM_E708A	KHDRBS1	0.97	33	2	16.5	1.86
STS1_YF_mIgM_E708A	LANCL1	0	21	2	10.5	0
STS1_YF_mIgM_E708A	LMNB1	0	2	2	1	1
STS1_YF_mIgM_E708A	MAP1B	0.39	2	2	1	6.88
STS1_YF_mIgM_E708A	MIF	0	484	2	242	1
STS1_YF_mIgM_E708A	NOLC1	0.49	6	2	3	3.5
STS1_YF_mIgM_E708A	NUDC	0.5	3	2	1.5	0
STS1_YF_mIgM_E708A	PCBP1	0.86	15	2	7.5	1.6
STS1_YF_mIgM_E708A	PCBP2	0.5	6	2	3	3
STS1_YF_mIgM_E708A	PKM2	0.35	2	2	1	2.6
STS1_YF_mIgM_E708A	PPP2CA	0.5	8	2	4	0
STS1_YF_mIgM_E708A	PPP2R1A	1	32	2	16	1
STS1_YF_mIgM_E708A	PPP2R2A	0.5	14	2	7	0
STS1_YF_mIgM_E708A	PRDX3	0.49	5	2	2.5	1.13
STS1_YF_mIgM_E708A	PSMA2	0.5	2	2	1	1
STS1_YF_mIgM_E708A	PSMA7	0.5	2	2	1	1
STS1_YF_mIgM_E708A	PSMB4	0.5	3	2	1.5	1
STS1_YF_mIgM_E708A	PSMB6	0.5	4	2	2	1.33
STS1_YF_mIgM_E708A	PSMC1	0.5	3	2	1.5	2.5
STS1_YF_mIgM_E708A	PSMC2	0.5	4	2	2	3
STS1_YF_mIgM_E708A	PSMC3	0.5	4	2	2	3.67
STS1_YF_mIgM_E708A	PSMC5	0.5	3	2	1.5	2.17
STS1_YF_mIgM_E708A	PSMD4	0.5	4	2	2	1
STS1_YF_mIgM_E708A	PSMD8	0.5	3	2	1.5	1
STS1_YF_mIgM_E708A	PTBP1	0.49	2	2	1	4.69
STS1_YF_mIgM_E708A	RBMX	0.41	6	2	3	4.89
STS1_YF_mIgM_E708A	RPS27A	1	15	2	7.5	1.82
STS1_YF_mIgM_E708A	RPSA	0.48	2	2	1	8.36
STS1_YF_mIgM_E708A	RUVBL1	0.5	3	2	1.5	2
STS1_YF_mIgM_E708A	SAP18	0.49	2	2	1	1
STS1_YF_mIgM_E708A	SDHA	0.5	6	2	3	1
STS1_YF_mIgM_E708A	SEC16A	1	7	2	3.5	0
STS1_YF_mIgM_E708A	SNRPA1	0.5	2	2	1	2.31
STS1_YF_mIgM_E708A	SNRPB	0.5	5	2	2.5	3.35
STS1_YF_mIgM_E708A	SRP14	0.05	7	2	3.5	1
STS1_YF_mIgM_E708A	SRSF3	0.49	4	2	2	2.38
STS1_YF_mIgM_E708A	TCP1	0.5	17	2	8.5	3.83
STS1_YF_mIgM_E708A	STS1	1	3955	2	1977.5	0
STS1_YF_mIgM_E708A	YBX1	0.48	5	2	2.5	4.39
STS1_YF_mIgM_E708A	YWHAB	0.49	3	2	1.5	1
STS1_YF_pIgM_E708A	ARAP1	1	154	2	77	0
STS1_YF_pIgM_E708A	ATAD3A	0.5	4	2	2	3
STS1_YF_pIgM_E708A	ATAD3B	0.5	4	2	2	2.5
STS1_YF_pIgM_E708A	BAG2	0.5	19	2	9.5	1
STS1_YF_pIgM_E708A	BAG6	1	4	2	2	0
STS1_YF_pIgM_E708A	BUB3	0.48	2	2	1	1
STS1_YF_pIgM_E708A	CAD	0.5	2	2	1	1
STS1_YF_pIgM_E708A	CBL	1	53	2	26.5	0
STS1_YF_pIgM_E708A	CBLB	1	217	2	108.5	0
STS1_YF_pIgM_E708A	CCT2	0.5	3	2	1.5	3.86
STS1_YF_pIgM_E708A	CCT3	1	22	2	11	3.8
STS1_YF_pIgM_E708A	CCT4	1	34	2	17	2.25
STS1_YF_pIgM_E708A	CCT5	0.97	17	2	8.5	4.83
STS1_YF_pIgM_E708A	CCT6A	0.99	23	2	11.5	4
STS1_YF_pIgM_E708A	CCT7	0.99	11	2	5.5	4
STS1_YF_pIgM_E708A	CCT8	0.91	17	2	8.5	4.43
STS1_YF_pIgM_E708A	CD2AP	0.5	4	2	2	0
STS1_YF_pIgM_E708A	CORO1A	0	31	2	15.5	0
STS1_YF_pIgM_E708A	FARSA	0.48	4	2	2	2
STS1_YF_pIgM_E708A	FAU	0.5	6	2	3	1.67
STS1_YF_pIgM_E708A	FES	1	69	2	34.5	0
STS1_YF_pIgM_E708A	GFP_AEQVI	0	2481	2	1240.5	0
STS1_YF_pIgM_E708A	GRB2	1	21	2	10.5	2
STS1_YF_pIgM_E708A	GSR	0.47	5	2	2.5	0
STS1_YF_pIgM_E708A	HMGA1	0	2	2	1	2.5
STS1_YF_pIgM_E708A	INPP5D	1	27	2	13.5	0
STS1_YF_pIgM_E708A	KHDRBS1	1	40	2	20	1.86
STS1_YF_pIgM_E708A	LANCL1	0	32	2	16	0
STS1_YF_pIgM_E708A	MAP1B	0.49	8	2	4	6.88
STS1_YF_pIgM_E708A	MAPK1	0.5	4	2	2	0
STS1_YF_pIgM_E708A	MCM5	0.28	3	2	1.5	1.33
STS1_YF_pIgM_E708A	MIF	0	840	2	420	1
STS1_YF_pIgM_E708A	NUDC	0.5	3	2	1.5	0
STS1_YF_pIgM_E708A	PCBP1	0.94	13	2	6.5	1.6
STS1_YF_pIgM_E708A	PCBP2	0.5	5	2	2.5	3
STS1_YF_pIgM_E708A	PCM1	0.5	2	2	1	0
STS1_YF_pIgM_E708A	PGAM5	0.5	5	2	2.5	2.4
STS1_YF_pIgM_E708A	PHB2	0.5	5	2	2.5	1.83
STS1_YF_pIgM_E708A	PHGDH	0.5	2	2	1	1
STS1_YF_pIgM_E708A	PIK3AP1	1	22	2	11	0
STS1_YF_pIgM_E708A	PIK3R1	0.5	4	2	2	0
STS1_YF_pIgM_E708A	PLEC	0.5	2	2	1	2
STS1_YF_pIgM_E708A	PPP2CA	0.5	5	2	2.5	0
STS1_YF_pIgM_E708A	PPP2CB	0.5	5	2	2.5	0
STS1_YF_pIgM_E708A	PPP2R1A	1	29	2	14.5	1
STS1_YF_pIgM_E708A	PPP2R2A	1	19	2	9.5	0
STS1_YF_pIgM_E708A	PRDX3	0.48	4	2	2	1.13
STS1_YF_pIgM_E708A	PSMA1	1	6	2	3	1.5
STS1_YF_pIgM_E708A	PSMB1	0.5	2	2	1	1
STS1_YF_pIgM_E708A	PSMB4	0.5	2	2	1	1
STS1_YF_pIgM_E708A	PSMB6	0.5	5	2	2.5	1.33
STS1_YF_pIgM_E708A	PSMC1	0.5	3	2	1.5	2.5
STS1_YF_pIgM_E708A	PSMC2	0.5	7	2	3.5	3
STS1_YF_pIgM_E708A	PSMD2	0.5	2	2	1	3
STS1_YF_pIgM_E708A	PSMD4	0.5	3	2	1.5	1
STS1_YF_pIgM_E708A	RBM14	0.49	2	2	1	4.75
STS1_YF_pIgM_E708A	RPS27A	0.5	8	2	4	1.82
STS1_YF_pIgM_E708A	S100A9	0.38	9	2	4.5	1.57
STS1_YF_pIgM_E708A	SDHA	0.49	4	2	2	1
STS1_YF_pIgM_E708A	SEC16A	1	5	2	2.5	0
STS1_YF_pIgM_E708A	SH3KBP1	1	8	2	4	0
STS1_YF_pIgM_E708A	SHC1	1	7	2	3.5	0
STS1_YF_pIgM_E708A	SLC25A4	0.5	13	2	6.5	2.11
STS1_YF_pIgM_E708A	SRP14	0	3	2	1.5	1
STS1_YF_pIgM_E708A	SUGT1	0.5	2	2	1	0
STS1_YF_pIgM_E708A	TCP1	1	19	2	9.5	3.83
STS1_YF_pIgM_E708A	STS1	1	4096	2	2048	0
STS1_YF_pIgM_E708A	UBL4A	0.5	4	2	2	0
STS1_YF_pIgM_E708A	WRNIP1	1	12	2	6	0
STS1_YF_pIgM_E708A	YBX1	0.93	8	2	4	4.39
STS1_YF_pIgM_E708A	YWHAB	0.5	7	2	3.5	1
STS1_YF_pIgM_E708A	YWHAE	0.5	10	2	5	1.23
STS1_YF_pIgM_E708A	YWHAQ	0.5	11	2	5.5	1
