## Supplemental Table 7 for "Decoding the functional Fes kinase signaling network topology in a lymphocyte model"

### Sheet: expression
Table S7. List of vectors used in this study.
OpenFreezer ID	Name	Vector Type	Protein Tag	Selection Marker	Vector Source
V7771	UBASH3B	cDNA source	None	Ampicillin	Origene C319198
V134103	UBASH3B	Gateway entry	None	Spectinomycin	Human ORFeome V8.1, CCSB Harvard ID:5224
V127815	PTPN18	Gateway entry	None	Spectinomycin	Human ORFeome V8.1, CCSB Harvard ID:13625
V4109	SRC	Gateway entry	None	Kanamycin	Jussi Taipale
V2581	TEC	Gateway entry	None	Spectinomycin	Jeff Wrana
V81547	DOK1	cDNA source	None	Ampicillin	Tony Pawson/Karen Colwill
V3532	pLP-mGFP C1 SD	Creator parent expression	N-terminus monomeric GFP	Kanamycin/neomycin	Tony Pawson/Karen Colwill
V3098	CSK	Gateway expression	C-terminus triple FLAG	Ampicillin	Tony Pawson/Karen Colwill
pCMV7.1	pCMV7.1
V1986	pDONR223	Gateway parent entry	None	Spectinomycin	Marc Vidal
V4873	pDEST pcDNA5/FRT/TO-eGFP	Gateway parent expression	N-terminus EGFP	Ampicillin/chloramphenicol	Tony Pawson/Karen Colwill

### Sheet: STAM2 siRNA
clone	vector	silencing
Fes C2
Fes D2

### Sheet: Fes siRNA
clone	vector	silencing
STAM2 B1
STAM2 C2
STAM2 D2

### Sheet: OF requests
Request Date	Given to	Lab name	LIMS ID	Gene name	Accession	Location	Well	Resistance	Verification	Project #	Restrictions on Redistribution
2010-10-14	Andreas Helbig	Pawson Lab	V115078-1	Stk31		IRCK Plate 11 G:14		Ampicillin resistance; Kanamycin resistance	Sequence Verified	17	No
2010-10-14	Andreas Helbig	Pawson Lab	V56235-1	STK31		IRAT Plate 66 F:1		Ampicillin resistance	Sequence Verified	17	No
2013-04-26	Andreas Helbig	Pawson Lab	V110856-1	STAM2	DQ895641	OCAA Plate 72	F:1	Kanamycin resistance	Sequence Verified	17	No
2013-04-26	Andreas Helbig	Pawson Lab	V120403-1	OSTF1	HQ448363	OCAB Plate 48	G:4	Spectinomycin resistance	Sequence Verified	79	No
2013-04-26	Andreas Helbig	Pawson Lab	V92538-1	STMN1	AM392854	OCAA Plate 3	B:4	Kanamycin resistance	Sequence Verified	17	No
2013-05-06	Andreas Helbig	Pawson Lab	V66703-1		BC000616	IRAU Plate 9	H:2	Chloramphenicol resistance	Sequence Verified	17	No
2013-05-03	Andreas Helbig	Pawson Lab	V6555-2	CSNK1A1		Pawson Proteomics Glycerol Stock Plate 40	C:1	Ampicillin resistance	RE Verified	20	No
2013-06-25	Andreas Helbig	Pawson Lab	V106870-1	PTPN6	DQ891946	OCAA Plate 32	C:12	Kanamycin resistance	Sequence Verified	17	No
2013-06-25	Andreas Helbig	Pawson Lab	V104221-1	CBL	BC132733	IRCB Plate 9	C:19	Kanamycin resistance; Zeocin resistance	Sequence Verified	17	No
2013-08-12	Andreas Helbig	Pawson Lab	V107939-1	CD19	DQ893016	OCAA Plate 22	C:12	Kanamycin resistance	Sequence Verified	17	No
2013-08-30	Andreas Helbig	Pawson Lab	V134103	UBASH3B		CCSBhuEntry81134	H07	Spectinomycin resistance
2013-10-08	Andreas Helbig	Pawson Lab	V127815-1	PTPN18	BC052800	CCSBhuEntry81065	E:7	Spectinomycin resistance	Sequence Verified	98	No
2013-11-06	Andreas Helbig	Pawson Lab	V3098-3	CSK		Proteomics Glycerol Stock plate 29	E:12	Ampicillin resistance	RE Verified	20	No
2013-11-06	Andreas Helbig	Pawson Lab	V2581-1	TEC	AY335770	Pawson Proteomics Glycerol Stock Plate 37	B:12	Spectinomycin resistance	Sequence Verified	20	No	Entry Clone
2013-11-06	Andreas Helbig	Pawson Lab	V4109-1	SRC	NM_005417	Taipale Kinase Plate 2	A:7	Kanamycin resistance	Sequence Verified	20	Yes	Entry Clone
2013-11-15	Andreas Helbig	Pawson Lab	V3484-1	CSK		Proteomics Glycerol Stock 36	F:7	Ampicillin resistance; Puromycin resistance	Expression Verified	20	No	triple Flag/N-Terminus
2013-11-15	Andreas Helbig	Pawson Lab	V3075-1	CSK		Proteomics Glycerol Stock plate 29	C:5	Ampicillin resistance	Expression Verified	20	No	Triple Flag/N-terminus
2014-01-09	Andreas Helbig	Pawson Lab	V4250-1	TEC		Proteomics Glycerol Stock Plate 42	C:7	Ampicillin resistance	RE Verified	20	No	Triple Flag/N-terminu
2014-01-09	Andreas Helbig	Pawson Lab	V4153-1	SRC		Proteomics Glycerol Stock plate 29	H:9	Ampicillin resistance; Puromycin resistance		20	No	Triple Flag/N-Terminu
2014-02-08	Andreas Helbig	Pawson Lab	V1900-2	pGateway 3' CMV5-Triple Flag		Proteomics Glycerol Stock Plate 23	D:8	Chloramphenicol Resistance; ccdB; Ampicillin resistance	sequence verified	1	no
2014-08-12	Andreas Helbig	Pawson Lab	V96764-1	Sall4	BC148600	OCAC Plate 9	C:10	Spectinomycin resistance	Sequence Verified	17	No
2014-08-12	Andreas Helbig	Pawson Lab	V58466-1	Trim28	BC065237	IRAT Plate 86	B:8	Ampicillin resistance	Sequence Verified	17	No
2014-08-12	Andreas Helbig	Pawson Lab	V58466-1	Trim28	BC065237	IRAT Plate 86	B:8	Ampicillin resistance	Sequence Verified	17	No
Show completed reagents only
Check All
	OpenFreezer ID	Project #	name	vector type	status	tag	description
	V4102	19	DOK1	Creator cDNA Donor	Completed			Detailed View	Location
	V4103	19	DOK1	Creator cDNA Expression	Completed	triple Flag/N-terminus		Detailed View	Location
	V81547	17	Dok1	cDNA source	Completed		MGC clone	Detailed View	Location
	V83704	17	DOK1	cDNA source	completed		MGC clone	Detailed View	Location
	V91566	17	DOK1	cDNA source	completed		MGC clone	Detailed View	Location
	V129851	98	DOK1	Gateway Entry Clone	Completed		Human ORFeome V8.1	Detailed View	Location
	OpenFreezer ID	Project #	name	status	species	type of insert	open/closed	length	comments
	I1918	19	DOK1	Completed	Homo Sapiens	ORF	Closed, no ATG	1459	PCRed from Open Biosystems MHS4426-99624063 (pCR-BluntII-TOPO DOK1)	Detailed View	Location	Primer Design
	I81547	17	Dok1	Completed	Mus musculus	cDNA with UTRs		1841		Detailed View	Location	Primer Design
	I83704	17	DOK1	Completed	Homo sapiens	cDNA with UTRs		1757		Detailed View	Location	Primer Design
	I91566	17	DOK1	completed	Homo sapiens	cDNA with UTRs		1562		Detailed View	Location	Primer Design
	I129851	98	DOK1	Completed	Homo Sapiens	ORF	Open with ATG	1486		Detailed View	Location	Primer Design
